# Postnatal developmental trajectory of sex-biased gene expression in the mouse pituitary gland

**DOI:** 10.1101/2022.01.05.475069

**Authors:** Huayun Hou, Cadia Chan, Kyoko E. Yuki, Dustin Sokolowski, Anna Roy, Rihao Qu, Liis Uusküla-Reimand, Mariela Faykoo-Martinez, Matt Hudson, Christina Corre, Anna Goldenberg, Zhaolei Zhang, Mark R. Palmert, Michael D. Wilson

**Affiliations:** Genetics and Genome Biology, SickKids Research Institute, Toronto, ON, Canada; Department of Molecular Genetics, University of Toronto, Toronto, ON, Canada; Donnelly Centre for Cellular & Biomolecular Research, Toronto, ON, Canada; Interdepartmental Program of Computational Biology and Bioinformatics, Yale University, New Haven, CT, USA; Department of Pathology, Yale School of Medicine, New Haven, CT, USA; Department of Cell and Systems Biology, University of Toronto, Toronto, ON, Canada; Department of Computer Science, University of Toronto, Toronto, ON, Canada; Division of Endocrinology, The Hospital for Sick Children, Toronto, ON, Canada; Institute of Medical Science, University of Toronto, Toronto, ON, Canada; Departments of Pediatrics and Physiology, University of Toronto, Toronto, ON, Canada

## Abstract

The pituitary gland regulates essential physiological processes such as growth, pubertal onset, stress response, metabolism, reproduction, and lactation. While sex biases in these functions and hormone production have been described, the underlying identity, temporal deployment, and cell-type specificity of sex-biased pituitary gene regulatory networks are not fully understood. To capture sex differences in pituitary gene regulation dynamics during postnatal development, we performed 3’ untranslated region sequencing and small RNA sequencing to ascertain gene and microRNA expression respectively across five postnatal ages (postnatal days 12, 22, 27, 32, 37) that span the pubertal transition in female and male C57BL/6J mouse pituitaries (n=5-6 biological replicates for each sex at each age). We observed over 900 instances of sex-biased gene expression and 17 sex-biased microRNAs, with the majority of sex differences occurring with puberty. Using miRNA-gene target interaction databases, we identified 18 sex-biased genes that were putative targets of 5 sex-biased microRNAs. In addition, by combining our bulk RNA-seq with publicly available male and female mouse pituitary single-nuclei RNA-seq data, we obtained evidence that cell-type proportion sex differences exist prior to puberty and persist post-puberty for three major hormone-producing cell types: somatotropes, lactotropes, and gonadotropes. Finally, we predicted sex-biased genes in these three pituitary cell types after accounting for cell-type proportion differences between sexes. Our study reveals the identity and postnatal developmental trajectory of sex-biased gene expression in the mouse pituitary. This work also highlights the importance of considering sex biases in cell-type composition when understanding sex differences in the processes regulated by the pituitary gland.

**Highlights:**

- Male and female mouse pituitary gland gene and miRNA expression was profiled across five postnatal ages spanning pubertal development
- Abundant sex differences in pituitary gene expression exist prior to puberty and become more prominent upon puberty
- Combining expression data from genes and miRNAs revealed 18 putative sex-biased gene targets of 5 sex-biased miRNAs
- Sex differences in the proportions of somatotropes, lactotropes, and gonadotropes are predicted to occur prior to puberty
