## Supplementary Table 1 for "Postnatal developmental trajectory of sex-biased gene expression in the mouse pituitary gland"

### Sheet: mRNA
WL_id	age	sex	rep	total_sequences	trimmed	filtered	uniquely_mapped	multimapped	unmapped	exonic	intronic	intergenic	ERCC_nDetected	ERCC_Rsquared
WL1505	d12	F	1	7302068	7281262	5366708	4341384	786839	238485	2819752	1257606	244778	72	0.95
WL1506	d12	F	2	8682937	8650444	6368562	5150294	910170	308098	3176213	1646328	306398	67	0.95
WL1507	d12	F	3	8259791	8231857	5937802	4804323	850757	282722	3002108	1491089	291637	67	0.95
WL1508	d12	F	4	8615510	8582437	6363552	5142717	922315	298520	3257350	1560030	303711	65	0.95
WL1509	d12	F	5	7677828	7628645	5330179	4330074	742947	257157	2662663	1389736	260209	68	0.94
WL1510	d12	F	6	7945881	7920380	6179811	4990057	938903	250850	3366836	1317883	282512	65	0.95
WL1512	d12	M	2	8243875	8220060	6149393	5029442	877647	242304	3233580	1456749	317754	64	0.95
WL1513	d12	M	3	8158907	8128663	6413396	5188974	991555	232867	3546295	1328549	289645	68	0.96
WL1514	d12	M	4	9474501	9415103	7511518	6116898	1143128	251492	4277487	1484422	325245	66	0.95
WL1515	d12	M	5	7975704	7948161	5982479	4888459	887550	206470	3300064	1296769	268999	65	0.95
WL1516	d12	M	6	8287154	8262542	6430687	5224309	941021	265357	3437691	1485038	278242	65	0.97
WL1517	d22	F	1	9888040	9839010	6932414	5696058	935040	301316	3614196	1701985	357114	69	0.94
WL1518	d22	F	2	9013308	8941617	6365367	5208800	955700	200867	3928007	928431	327384	61	0.95
WL1519	d22	F	3	8009495	7984421	4958393	3969237	729383	259773	2652360	1074521	225085	71	0.96
WL1520	d22	F	4	9280607	9250506	5653737	4617781	803629	232326	3079289	1259935	258743	76	0.97
WL1521	d22	F	5	11555836	11500532	8866473	7223345	1317696	325432	5236675	1569304	382868	71	0.96
WL1522	d22	F	6	9697998	9651292	7750369	6308113	1166150	276106	4640768	1301296	335427	69	0.97
WL1523	d22	M	1	8507682	8484969	6027284	4886441	853959	286885	3114202	1463970	288543	68	0.93
WL1524	d22	M	2	9093212	9056930	6753014	5525445	991691	235878	3949345	1233301	318637	66	0.95
WL1525	d22	M	3	7720062	7693725	5641075	4578777	806194	256104	3053778	1218721	287047	67	0.95
WL1526	d22	M	4	8447687	8415548	5900368	4794232	881026	225110	3368305	1113597	290970	66	0.96
WL1527	d22	M	5	9040642	9012154	6527678	5189189	1030078	308411	3328985	1540942	297066	20	0.8
WL1528	d22	M	6	9083739	9056736	6950800	5587331	1062181	301288	3823990	1420825	318201	65	0.93
WL1529	d27	F	1	8207717	8185719	5948879	4799835	894021	255023	3379145	1138239	260349	74	0.97
WL1530	d27	F	2	9322553	9290619	6935789	5620708	1100540	214540	4122563	1188502	282012	69	0.95
WL1531	d27	F	3	9395363	9330526	7445790	6059635	1186119	200036	4707206	1008753	314473	65	0.94
WL1532	d27	F	4	7711686	7687844	5434839	4378903	823431	232505	2971882	1143041	244391	70	0.95
WL1533	d27	F	5	8499377	8471267	6118215	4958269	902232	257714	3296802	1302887	338567	68	0.91
WL1534	d27	F	6	7806822	7785517	5493563	4378936	862700	251927	3002873	1118160	238380	71	0.95
WL1535	d27	M	1	8271705	8249612	5403240	4358971	799330	244939	2944568	1152163	243995	72	0.94
WL1536	d27	M	2	8116691	8091070	5621209	4618208	804410	198591	3359078	969061	269966	64	0.95
WL1537	d27	M	3	9480406	9435341	7366832	6025326	1105173	236333	4552642	1124222	319636	62	0.96
WL1538	d27	M	4	8648220	8593814	6339474	5173022	928179	238273	3652201	1230889	267930	70	0.96
WL1539	d27	M	5	7428244	7406993	5587577	4497409	884608	205561	3236988	1002364	237049	66	0.95
WL1541	d32	F	1	8671481	8644860	6079303	4887618	925926	265759	3319171	1239695	309020	68	0.93
WL1542	d32	F	2	7979340	7948451	5522435	4428341	901006	193088	3210774	950791	245793	66	0.94
WL1543	d32	F	3	7427123	7400211	5093392	4182396	736558	174439	2912187	1004200	247936	67	0.96
WL1544	d32	F	4	8917514	8891016	6489757	5237777	974036	277944	3636470	1310169	268411	69	0.97
WL1545	d32	F	5	9179261	9149885	6448548	5145675	1048914	253959	3702480	1149239	269685	71	0.95
WL1546	d32	F	6	8354276	8330218	6324709	5005371	1106642	212695	3788095	945141	244784	73	0.95
WL1548	d32	M	2	8381581	8353314	6029699	4923587	896994	209118	3479183	1124845	298386	67	0.96
WL1549	d32	M	3	8846251	8817613	6923691	5641312	1006580	275799	3961052	1294599	362987	66	0.95
WL1550	d32	M	4	7005341	6979495	5006785	4043009	740607	223168	2784587	983564	257526	68	0.95
WL1552	d32	M	6	7535206	7500596	5456090	4505698	763224	187168	3134726	1082365	270283	68	0.93
WL1553	d37	F	1	8474258	8449500	6515161	5279095	1022384	213682	3832360	1141664	279790	65	0.96
WL1555	d37	F	3	8716333	8684785	6117089	4884406	922709	309974	3195513	1387597	281630	72	0.95
WL1556	d37	F	4	9778735	9720120	6918892	5627915	1022598	268379	4012820	1284316	305727	74	0.96
WL1557	d37	F	5	7534024	7490602	4709898	3759263	702622	248013	2497719	1024413	222304	70	0.96
WL1558	d37	F	6	9498759	9450162	6986530	5529037	1180854	276639	3999555	1203617	297809	70	0.95
WL1559	d37	M	1	10442046	10344541	6742303	5418431	995985	327887	3645307	1421333	327450	71	0.94
WL1560	d37	M	2	9985765	9940924	7493039	6014102	1155647	323290	4225507	1383992	376383	69	0.95
WL1561	d37	M	3	9350158	9324628	7626499	6145924	1202243	278332	4527487	1262055	327483	69	0.93
WL1562	d37	M	4	7186100	7161037	5270088	4193748	804547	271793	2862816	1063773	248831	67	0.95
WL1563	d37	M	5	9511743	9429308	6556473	5275498	986013	294962	3675294	1267997	308480	72	0.94
WL1564	d37	M	6	11397520	11368783	9102204	7353882	1376039	372283	5186086	1738267	396211	68	0.96

### Sheet: miRNA
sample_id	age	sex	rep	total_sequences	trimmed_length_filtered	short_read_filtered	unmapped	mapped
Pd12F1	d12	F	1	14548242	6735986	1535895	1667635	4608726
Pd12F2	d12	F	2	13417903	6312293	1481293	1535886	4088431
Pd12F3	d12	F	3	13658545	6317175	1476687	1486876	4377807
Pd12F4	d12	F	4	9319542	4646664	603333	578338	3491207
Pd12F5	d12	F	5	8336353	3787757	563996	528627	3455973
Pd12F6	d12	F	6	13765726	6385877	1135055	969166	5275628
Pd12M1	d12	M	1	13490349	7792957	1490150	1275085	2932157
Pd12M2	d12	M	2	13777802	6495498	989624	1362423	4930257
Pd12M3	d12	M	3	12816664	5943474	1003538	1288221	4581431
Pd12M4	d12	M	4	16243775	7076713	1174028	1051106	6941928
Pd12M5	d12	M	5	11976248	5532469	754058	745430	4944291
Pd12M6	d12	M	6	10764214	5483193	680079	605249	3995693
Pd22F1	d22	F	1	13741422	6202408	1119770	1470894	4948350
Pd22F2	d22	F	2	12027120	4636008	1116829	1337450	4936833
Pd22F3	d22	F	3	13528641	5388203	1306850	1589305	5244283
Pd22F4	d22	F	4	12578337	5557923	778328	815650	5426436
Pd22F5	d22	F	5	11835908	5256539	805355	752772	5021242
Pd22F6	d22	F	6	12113753	4928366	659862	757843	5767682
Pd22M1	d22	M	1	13008450	5763605	1305936	1451411	4487498
Pd22M2	d22	M	2	12997473	5191011	1077975	1375334	5353153
Pd22M3	d22	M	3	12990321	5419096	1402492	1493134	4675599
Pd22M4	d22	M	4	8830237	3667411	554188	551575	4057063
Pd22M5	d22	M	5	9389925	4283340	557110	595207	3954268
Pd22M6	d22	M	6	10852975	4550688	609268	678789	5014230
Pd27F1	d27	F	1	10009988	3656676	1485502	1327153	3540657
Pd27F2	d27	F	2	13368642	5503744	1090548	1424643	5349707
Pd27F3	d27	F	3	12885309	5517740	1068480	1385044	4914045
Pd27F4	d27	F	4	15061061	6237615	825587	912478	7085381
Pd27F5	d27	F	5	11547686	4843441	531482	666923	5505840
Pd27F6	d27	F	6	12926858	5247586	644016	768088	6267168
Pd27M1	d27	M	1	12182081	5039405	1062897	1382085	4697694
Pd27M2	d27	M	2	13471953	5394382	1229871	1500308	5347392
Pd27M3	d27	M	3	13409428	5154627	1103694	1467008	5684099
Pd27M4	d27	M	4	11973378	5230039	711641	747084	5284614
Pd27M5	d27	M	5	15087965	6172028	918972	982381	7014584
Pd27M6	d27	M	6	12788560	5241068	786372	872973	5888147
Pd32F1	d32	F	1	12073087	5365926	1060448	1292613	4354100
Pd32F2	d32	F	2	12203108	5775877	847492	1169842	4409897
Pd32F3	d32	F	3	13234862	5289081	1165365	1477951	5302465
Pd32F4	d32	F	4	10602515	4068812	572431	680183	5281089
Pd32F5	d32	F	5	13584539	5565855	653462	765527	6599695
Pd32F6	d32	F	6	13603232	5657888	914715	933863	6096766
Pd32M1	d32	M	1	14105374	5904006	1390810	1710140	5100418
Pd32M2	d32	M	2	12643624	5042591	910688	1318250	5372095
Pd32M3	d32	M	3	13447365	5109624	1104723	1465130	5767888
Pd32M4	d32	M	4	11369132	4165756	600583	682434	5920359
Pd32M5	d32	M	5	12729715	4980796	702161	777052	6269706
Pd32M6	d32	M	6	12167983	4672107	597989	727702	6170185
