## Supplementary Table 2 for "Postnatal developmental trajectory of sex-biased gene expression in the mouse pituitary gland"

consensus.mature.sequence	precursor.coordinate	id
aggaaucuggaaaacaugggcgu	chr3:69593552-69593616:-	novel5
aucucgcuggggccucca	chr2:28495932-28495983:+	novel10
cagacaccucuuccucugcagc	chr2:121585983-121586051:-	novel15
ccaugcugggguggaaccuggu	chr11:113300289-113300340:+	novel16
cucgacacaaggguuugu	chr9:118674952-118675038:-, chr9:118674952-118675037:-, chr9:118674952-118675039:-	novel21
cugguuaguacuuggaug	chr7:58352040-58352112:+	novel22
ggggguuggguggaggcuu	chr4:111515209-111515272:-	novel28
ucucuucugcucugugucacagc	chr3:88632210-88632276:+	novel32
ucugugggucuguuuguccguc	chr3:55887283-55887339:-	novel34
ugauauagccaagcccgacugu	chr7:61750467-61750528:-, chr7:61750467-61750525:-	novel37
ugugggaaggaacuacaagaca	chr9:15313866-15313929:+, chr9:15313865-15313929:+, chr9:15313907-15313982:+	novel41
uuccggagcgggaggaau	chr10:60739807-60739869:-	novel43
uugggaagcagaacuggcg	chr11:94410135-94410178:-	novel46
agaguucucuuuucuuug	chr16:12746719-12746779:+, chr16:12746718-12746779:+	novel51
cgaugugauuucugcccagugc	chr5:114851979-114852030:+, chr5:114851978-114852030:+	novel57
ucuucgggggcguggguu	chr7:120917562-120917605:+	novel70
accuuggcucuagacuguua	chr17:46257939-46257985:-	novel78
accaggaggcugagguca	chr4:131110353-131110395:+	novel148
uccgccacccgcucugaagcg	chr14:7244755-7244808:+, chr14:6038298-6038351:+, chr14:5741650-5741703:+, chr14:5389122-5389175:+, chr14:6038298-6038353:+, chr14:7244755-7244810:+, chr14:5741650-5741705:+, chr14:5389122-5389177:+, chr14:5741650-5741704:+, chr14:6038298-6038352:+, chr14:7244755-7244809:+, chr14:5389122-5389176:+, chr14:6038298-6038350:+, chr14:7244755-7244807:+, chr14:5741650-5741702:+, chr14:5389122-5389174:+	novel184
