## Supplementary Table 5 for "Postnatal developmental trajectory of sex-biased gene expression in the mouse pituitary gland"

### Sheet: d27_M_biased
term.name	grouping	p.value	term.size	query.size	overlap.size	precision	recall	term.id	domain	subgraph.number	intersection
extracellular region part	Extracellular region	4.81e-15	821	119	39	0.328	0.048	GO:0044421	CC	3	TIMP1,COL5A3,CRLF1,SCUBE1,MMP20,MMP7,LAMA4,CPM,SDC1,ACE,CHGA,PCSK1,FETUB,FBN2,RBP4,COL7A1,SERPINE2,DBI,LCN2,FSHB,CGA,SMPDL3B,SPP1,A2M,ANGPT2,JAM3,ST14,LAMA1,FGF1,OLFML2B,INHBA,LIPH,CD109,SPINK8,NELL1,TAC1,SERPINA3C,COL4A4,CEACAM1
Extracellular matrix organization	Extracellular region	5.3e-07	206	78	16	0.205	0.078	REAC:R-MMU-1474244	rea	2	TIMP1,COL5A3,SCUBE1,MMP20,MMP7,LAMA4,SDC1,FBN2,COL7A1,SPP1,A2M,ITGAL,JAM3,LAMA1,COL4A4,CEACAM1
Peptide hormone biosynthesis	Hormone biosynthesis	7.22e-06	9	78	5	0.064	0.556	REAC:R-MMU-209952	rea	6	PCSK1,FSHB,CGA,INHBA,LHB
endopeptidase inhibitor activity	Endopeptidase	0.00144	81	119	8	0.067	0.099	GO:0004866	MF	10	TIMP1,FETUB,COL7A1,SERPINE2,A2M,CD109,SPINK8,SERPINA3C
positive regulation of steroid metabolic process	Hormone biosynthesis	0.00271	22	119	5	0.042	0.227	GO:0045940	BP	14	STARD4,FSHB,CGA,FGF1,SCD1
organic hydroxy compound transport		0.0045	126	119	9	0.076	0.071	GO:0015850	BP	11	RAB3B,CHGA,STARD4,RBP4,SPP1,SCARB1,MAOB,TAC1,CEACAM1
Hormone ligand-binding receptors	Hormone biosynthesis	0.00863	6	78	3	0.038	0.5	REAC:R-MMU-375281	rea	13	FSHB,CGA,LHB
Ovarian steroidogenesis	Hormone biosynthesis	0.0102	26	53	4	0.075	0.154	KEGG:04913	keg	8	FSHB,CGA,SCARB1,LHB
GPCR ligand binding		0.0118	141	78	9	0.115	0.064	REAC:R-MMU-500792	rea	15	DRD4,FSHB,CGA,NMU,ADCYAP1R1,RAMP3,ACKR3,TAC1,LHB
positive regulation of lipid biosynthetic process	Hormone biosynthesis	0.0166	53	119	6	0.05	0.113	GO:0046889	BP	4	STARD4,DBI,FSHB,CGA,FGF1,SCARB1
Neuroactive ligand-receptor interaction		0.02	123	53	7	0.132	0.057	KEGG:04080	keg	12	DRD4,FSHB,CGA,ADCYAP1R1,GABRE,GRIK4,LHB
lipid localization		0.024	239	119	11	0.092	0.046	GO:0010876	BP	7	OSBP2,ACE,STARD4,CIDEA,RBP4,DRD4,SPP1,SCARB1,INHBA,TAC1,CEACAM1
reproductive process		0.0414	901	119	22	0.185	0.024	GO:0022414	BP	5	TH,TIMP1,MMP7,OSBP2,SDC1,ACE,ID4,FETUB,RBP4,DRD4,SERPINE2,ATP2B4,FSHB,CGA,ADCYAP1R1,A2M,ANGPT2,JAM3,ST14,INHBA,SPINK8,CECR2
ECM-receptor interaction	Extracellular region	0.0437	66	53	5	0.094	0.076	KEGG:04512	keg	9	LAMA4,SDC1,SPP1,LAMA1,COL4A4
G-protein coupled receptor signaling pathway		0.047	411	119	14	0.118	0.034	GO:0007186	BP	1	CHGA,DGKG,DRD4,HOMER2,ATP2B4,FSHB,CGA,NMU,ADCYAP1R1,GABRE,GPR101,RAMP3,ACKR3,TAC1
grouping: corresponding manual labels of the pathway in Figure 2F and 2G

### Sheet: d27_F_biased
term.name	grouping	p.value	term.size	query.size	overlap.size	precision	recall	term.id	domain	subgraph.number	intersection
behavior		0.00532	470	138	18	0.13	0.038	GO:0007610	BP	7	GRIA1,PRL,CRHBP,CALB1,PGR,CNTNAP2,SDK1,PAK7,RELN,DMRTA1,PRKCE,AR,BDNF,NHLH2,GRM5,CACNA1C,NAV2,NRGN
axon	Neuron and synapse	0.000217	558	138	22	0.159	0.039	GO:0030424	CC	2	GABRA2,TIAM1,PVALB,CNTNAP1,GRIA1,CRHBP,GAD2,CALB1,DCX,GPM6A,ANK1,PGR,SCN11A,SLC38A7,CNTNAP2,RELN,AR,BDNF,ROBO2,NRGN,NTM,ZFP804A
synapse	Neuron and synapse	0.00144	782	138	25	0.181	0.032	GO:0045202	CC	11	GABRA2,TIAM1,DLGAP1,GABRA1,GRIA1,CRHBP,GAD2,CALB1,GPM6A,ANK1,PGR,RIMS4,ARHGAP33,CNTNAP2,SDK1,DOK7,BDNF,GRM5,CACNA1C,NRGN,ZNRF2,NTM,NRXN3,ZFP804A,SYNDIG1
intrinsic component of membrane		0.0126	3365	138	60	0.435	0.018	GO:0031224	CC	6	GABRA2,JAG2,GABRA1,CNTNAP1,SLC5A8,GRIA1,ERN1,RTN1,CHODL,TMEFF2,ECEL1,OPN3,GAD2,ACVR1C,NPR2,ABCB1B,PIANP,RTN2,RYR1,ATP2A1,GPM6A,ELOVL4,NRG4,TMEM266,THSD7A,RXFP1,SCN11A,CHST11,PCDH11X,GREB1,SLC38A7,SLC35F1,CDH26,CNTNAP2,SDK1,KMO,KCND3,LHFPL1,GUCY2F,MANEAL,FLRT1,GPR85,ZDHHC22,CTXN1,PCDH10,TENM2,GRM5,KCNK12,CLDN8,CACNA1C,ROBO2,FBXO31,KCNIP1,UMODL1,TSPAN7,NTM,CHST8,NRXN3,SYNDIG1,CHML
dendrite	Neuron and synapse	0.000269	565	138	22	0.159	0.039	GO:0030425	CC	4	GABRA2,TIAM1,GRIA1,CRHBP,CALB1,DPYSL5,DCX,GPM6A,PGR,ARHGAP33,TRIM3,CNTNAP2,KCND3,RELN,AR,BDNF,GRM5,CACNA1C,NRGN,KCNIP1,ZFP804A,SYNDIG1
neuron part	Neuron and synapse	0.000169	1381	138	37	0.268	0.027	GO:0097458	CC	9	GABRA2,TIAM1,DLGAP1,PVALB,CNTNAP1,GRIA1,CRHBP,OPN3,GAD2,CALB1,DPYSL5,DCX,GPM6A,ANK1,PGR,SCN11A,RIMS4,SLC38A7,ARHGAP33,TRIM3,CNTNAP2,KCND3,RELN,AR,FLRT1,BDNF,GRM5,CACNA1C,ROBO2,FBXO31,NRGN,KCNIP1,ZNRF2,NTM,NRXN3,ZFP804A,SYNDIG1
plasma membrane		0.000149	2975	138	60	0.435	0.02	GO:0005886	CC	3	GABRA2,TIAM1,JAG2,DLGAP1,GABRA1,CNTNAP1,SLC5A8,SHC2,GRIA1,ECEL1,GAD2,ACVR1C,SH3D19,NPR2,ABCB1B,PIANP,RTN2,RYR1,GPM6A,ANK1,PGR,NRG4,TMEM266,THSD7A,PHLDB2,RXFP1,SCN11A,PCDH11X,RIMS4,ARHGAP33,CDH26,CNTNAP2,SDK1,KCND3,GUCY2F,RELN,DOK7,PRKCE,C2CD4C,AR,FLRT1,GPR85,ZDHHC22,PCDH10,TENM2,GRM5,KCNK12,CLDN8,CACNA1C,ROBO2,KCNIP1,UMODL1,ITPK1,TSPAN7,ZNRF2,NTM,NRXN3,HMCN1,ZFP804A,SYNDIG1
cell body	Neuron and synapse	0.000153	595	138	23	0.167	0.039	GO:0044297	CC	10	GABRA2,TIAM1,PVALB,GRIA1,CRHBP,CALB1,DPYSL5,DCX,GPM6A,PGR,ACTA1,SLC38A7,CNTNAP2,KCND3,RELN,FLRT1,BDNF,CACNA1C,FBXO31,NRGN,KCNIP1,ZFP804A,SYNDIG1
Bulbar palsy		0.0119	28	33	5	0.152	0.179	HP:0001283	hp	8	NEB,RYR1,ACTA1,DOK7,AR
Facial diplegia		0.00336	22	33	5	0.152	0.227	HP:0001349	hp	5	CNTNAP1,TWNK,NEB,RYR1,ACTA1
Muscle contraction		1.48e-05	124	69	11	0.159	0.089	REAC:R-MMU-397014	rea	1	NEB,NPR2,RYR1,MYLPF,ATP2A1,TNNI2,SCN11A,KCND3,KCNK12,CACNA1C,KCNIP1

### Sheet: d32_M_biased
term.name	grouping	p.value	term.size	query.size	overlap.size	precision	recall	term.id	domain	subgraph.number	intersection
regulation of localization	Plasma membrane	0.00169	1932	222	61	0.275	0.032	GO:0032879	BP	9	RAB3B,GATA2,IL17RB,LAMA2,GRB10,GH,CHGA,CARMIL1,GCNT2,ROR2,NKD2,CARTPT,ATP8A2,SYBU,NCKAP1L,CIDEA,RBP4,GLI1,DRD4,SERPINE2,ATP2B4,MYOC,NMU,TGFBR3,TESC,CABP1,ADCYAP1R1,EPHA1,RET,ANGPT2,JAM3,SCN5A,TRPC1,CARD10,LGI3,RAP2B,RALGAPA2,CNST,CAMK1D,MAOB,RAMP3,RAP1GAP,SYTL3,ADORA1,KCNA4,ITPR3,MRAP2,KCNA5,AGTR1A,TTN,FFAR4,ANO9,DTNBP1,NTRK3,PTK2B,TAC1,SYNE2,NNAT,CEACAM1,GREM1,NKAIN1
multicellular organismal homeostasis		0.00383	228	222	16	0.072	0.07	GO:0048871	BP	6	GATA2,MDM1,GCNT2,CARTPT,NR1D2,CIDEA,RBP4,HOMER2,FSHB,NMU,SCD1,WHRN,ADORA1,MRAP2,PTK2B,CEACAM1
regulation of biological quality	Plasma membrane	0.0422	2518	222	69	0.311	0.027	GO:0065008	BP	10	ZFP385A,RAB3B,ARHGEF18,GATA2,STEAP2,MDM1,GH,SAV1,BDKRB2,CHGA,CARMIL1,GCNT2,PCSK1,CARTPT,IQGAP2,NR1D2,ATP8A2,SLC39A14,SYBU,UPK3A,NCKAP1L,NOCT,CIDEA,RBP4,DRD4,HOMER2,SERPINE2,ATP2B4,MYOC,LCN2,FSHB,NMU,TESC,ADCYAP1R1,GRIP2,RET,DGAT2,TSC22D3,CHRNB3,MT2,MT1,JAM3,SCN5A,EPHB1,TRPC1,KCNK9,RAP2B,SCD1,TGM2,WHRN,MAOB,RAMP3,SYTL3,ADORA1,ITPR3,MRAP2,KCNA5,AMIGO2,AGTR1A,FFAR4,ANO9,KCNMB4,DTNBP1,NTRK3,PTK2B,TAC…
G-protein coupled receptor signaling pathway		0.00122	411	222	23	0.104	0.056	GO:0007186	BP	3	BDKRB2,CHGA,CARTPT,IQGAP2,DGKG,DRD4,HOMER2,ATP2B4,FSHB,GABRA4,NMU,ADCYAP1R1,GABRE,GPR101,TGM2,RAMP3,ADORA1,ITPR3,MRAP2,AGTR1A,FFAR4,DTNBP1,TAC1
positive regulation of synaptic transmission	Plasma membrane	0.0346	133	222	11	0.05	0.083	GO:0050806	BP	2	RAB3B,LAMA2,ROR2,DRD4,SERPINE2,NMU,ADORA1,ITPR3,DTNBP1,PTK2B,TAC1
metal ion homeostasis	Plasma membrane	0.00416	409	222	22	0.099	0.054	GO:0055065	BP	4	GATA2,STEAP2,BDKRB2,SLC39A14,UPK3A,ATP2B4,LCN2,NMU,TESC,ADCYAP1R1,MT2,MT1,SCN5A,TRPC1,TGM2,RAMP3,ADORA1,ITPR3,KCNA5,AGTR1A,PTK2B,TAC1
plasma membrane	Plasma membrane	1.45e-05	2975	222	89	0.401	0.03	GO:0005886	CC	1	RAB3B,HIF3A,ARHGEF18,STEAP2,IL17RB,GSDMA,LAMA2,CPM,KREMEN1,GH,NIN,BDKRB2,CARMIL1,ROR2,NKD2,ATP8A2,SLC39A14,UPK3A,ARL6,MMP19,DRD4,HOMER2,SERPINE2,ATP2B4,FAM129A,VANGL1,DAPP1,GABRA4,TGFBR3,TESC,CABP1,FSCN1,RASAL1,TSPAN12,ADCYAP1R1,EPHA1,LRIG1,GRIP2,RET,SLC6A11,TACC2,GABRE,ANGPT2,CHRNB3,JAM3,NT5E,SCN5A,EPHB1,TRPC1,TANC1,MYO1D,GPR101,KCNK9,RAP2B,RALGAPA2,TGM2,TMC3,CNST,WHRN,EVA1C,RAMP3,SYTL3,DLGAP3,A…
extracellular region	Extracellular region	0.00219	1085	222	41	0.185	0.038	GO:0005576	CC	8	ST3GAL1,IL17RB,WFDC2,MMP20,MMP7,LAMA2,CPM,GH,CHGA,PCSK1,CARTPT,FETUB,MASP1,RBP4,MMP19,WNT10A,SERPINE2,MYOC,LCN2,FSHB,NMU,TGFBR3,ANGPT2,CRISPLD2,JAM3,LGI3,ADAMTSL2,RAP2B,TGM2,EVA1C,LIPH,SPINK8,SCG2,INSL6,SPOCK1,TAC1,SERPINA3C,COL4A4,CEACAM1,GREM1,LHB
plasma membrane part	Plasma membrane	0.000224	1607	222	56	0.252	0.035	GO:0044459	CC	5	ARHGEF18,STEAP2,IL17RB,ROR2,NKD2,SLC39A14,UPK3A,ARL6,DRD4,HOMER2,SERPINE2,ATP2B4,VANGL1,GABRA4,TGFBR3,TESC,FSCN1,RASAL1,TSPAN12,ADCYAP1R1,EPHA1,GRIP2,RET,SLC6A11,GABRE,CHRNB3,NT5E,SCN5A,EPHB1,TANC1,MYO1D,GPR101,KCNK9,TGM2,TMC3,WHRN,RAMP3,SYTL3,DLGAP3,ADORA1,KCNA4,ITPR3,KCNA5,AGTR1A,TMEM67,EVC2,FFAR4,KCNMB4,DTNBP1,NTRK3,PTK2B,SYNE2,H2-EB2,PAPPA2,CEACAM1,FYB2
Neuroactive ligand-receptor interaction		0.00103	123	92	11	0.12	0.089	KEGG:04080	keg	7	GH,BDKRB2,DRD4,FSHB,GABRA4,ADCYAP1R1,GABRE,CHRNB3,ADORA1,AGTR1A,LHB

### Sheet: d32_F_biased
term.name	grouping	p.value	term.size	query.size	overlap.size	precision	recall	term.id	domain	subgraph.number	intersection
behavior		0.0425	470	208	21	0.101	0.045	GO:0007610	BP	2	GRIA1,ID2,PRL,CRHBP,GAL,JPH3,CALB1,PGR,MIF,DBN1,APBB1,CNTNAP2,PAK7,RELN,DMRTA1,PRKCE,AR,NHLH2,GRM5,CACNA1C,PAK6
system process		0.000138	1008	208	40	0.192	0.04	GO:0003008	BP	4	TIAM1,CNTNAP1,C1QTNF1,ANXA6,CRY1,GRIA1,ID2,ASIC2,CACNA1G,CRHBP,RPS6KA2,GAL,JPH3,ECEL1,COL11A1,CALB1,SEMA3A,G6PDX,RAB11FIP1,SLIT2,MIF,GRIA2,SCN11A,SCN10A,DBN1,DOCK4,APBB1,KDM6A,CNTNAP2,PAK7,KCND3,GUCY2F,RELN,AR,GRM5,CACNA1C,NCALD,RPL38,CAMK2B,PAK6
plasma membrane		1.04e-05	2975	208	85	0.409	0.029	GO:0005886	CC	9	GABRA2,IL16,TIAM1,DLGAP1,RASA4,CD44,SYN2,LPL,CNTNAP1,C1QTNF1,CADPS2,ANXA6,PERP,SHC2,GRIA1,EFR3B,ASIC2,CACNA1G,AMER2,CSMD3,JPH3,SLCO5A1,ECEL1,GAD2,OLFM3,SH3D19,EPHA7,NPR2,SYTL1,ABCB1B,KCNIP4,RPH3A,PIANP,RTN2,G6PDX,ANK1,SLIT2,PGR,TMEM266,THSD7A,PHLDB2,MTSS1L,GRIA2,RXFP1,SCN11A,SCN10A,DBN1,PRR7,PCDH11X,RIMS4,DOCK4,APBB1,CNTNAP2,KCND3,GUCY2F,RELN,DUSP15,DIRAS1,DOK7,PRKCE,AR,FLRT1,STBD1,GPR85,PCDH10,T…
cell junction		0.046	830	208	30	0.144	0.036	GO:0030054	CC	10	GABRA2,TIAM1,DLGAP1,SYN2,CNTNAP1,CADPS2,ANXA6,PERP,GRIA1,GAD2,OLFM3,ABCB1B,RPH3A,PIANP,PHLDB2,GRIA2,DBN1,PRR7,RIMS4,CNTNAP2,DOK7,FLRT1,SLC17A5,PRAG1,CLDN8,PCDH9,CAMK2B,ZNRF2,HMCN1,PAK6
neuron part	Neuron and synapse	0.000318	1381	208	48	0.231	0.035	GO:0097458	CC	5	GABRA2,TIAM1,DLGAP1,BCAN,SYN2,EEF1A2,CNTNAP1,CADPS2,GRIA1,ASIC2,CACNA1G,CRHBP,GAL,OPN3,GAD2,DCLK1,CALB1,EPHA7,SEMA3A,KCNIP4,RPH3A,ANK1,PGR,SCN11A,SCN10A,DBN1,PRR7,RIMS4,DOCK4,APBB1,CNTNAP2,KCND3,CRTAC1,RELN,AR,FLRT1,GRM5,SLC17A5,CACNA1C,FBXO31,PCDH9,CAMK2B,ZNRF2,NTM,DCC,NRXN3,ZFP804A,GNG3
synapse	Neuron and synapse	0.000579	782	208	33	0.159	0.042	GO:0045202	CC	3	GABRA2,TIAM1,DLGAP1,BCAN,SYN2,CADPS2,GRIA1,ASIC2,CRHBP,GAD2,DCLK1,OLFM3,CALB1,EPHA7,RPH3A,ANK1,PGR,GRIA2,DBN1,PRR7,RIMS4,APBB1,CNTNAP2,DOK7,GRM5,SLC17A5,CACNA1C,CAMK2B,ZNRF2,NTM,NRXN3,ZFP804A,GNG3
Long-term potentiation	Neuron and synapse	0.0217	56	82	6	0.073	0.107	KEGG:04720	keg	11	GRIA1,RPS6KA2,GRIA2,GRM5,CACNA1C,CAMK2B
Cardiac conduction		0.0106	89	94	8	0.085	0.09	REAC:R-MMU-5576891	rea	1	NPR2,KCNIP4,SCN11A,SCN10A,KCND3,FGF11,KCNK12,CACNA1C
Signaling by GPCR		0.0262	379	94	16	0.17	0.042	REAC:R-MMU-372790	rea	7	TIAM1,LPL,PDE7B,CRHBP,RPS6KA2,GAL,OPN3,AKR1C14,RXFP1,PLPPR3,GUCY2F,PRKCE,GRM5,GNG3,GPR27,RHOG
Neurotransmitter receptors and postsynaptic signal transmission	Neuron and synapse	0.0479	110	94	8	0.085	0.073	REAC:R-MMU-112314	rea	6	GABRA2,GRIA1,RPS6KA2,GRIA2,NCALD,CAMK2B,TSPAN7,GNG3
Neuronal System	Neuron and synapse	0.0227	259	94	13	0.138	0.05	REAC:R-MMU-112316	rea	8	GABRA2,DLGAP1,GRIA1,RPS6KA2,GAD2,GRIA2,KCND3,GRM5,NCALD,CAMK2B,TSPAN7,NRXN3,GNG3

### Sheet: d37_M_biased
term.name	grouping	p.value	term.size	query.size	overlap.size	precision	recall	term.id	domain	subgraph.number	intersection
regulation of localization		0.0142	1932	301	74	0.246	0.038	GO:0032879	BP	17	RHOC,RAB3B,CORIN,INSR,PLIN5,GATA2,MIEF2,DPEP1,GRB10,SDC1,ACE,GH,RAB15,CHGA,ROR2,PDE8B,NCKAP1L,VEGFA,SLC30A6,CIDEA,RBP4,SLIT1,GLI1,DRD4,IL1R1,SERPINE2,ATP2B4,B4GALT1,GLIPR2,PDGFRA,NMU,TGFBR3,SPP1,TESC,ADCYAP1R1,RET,ATP2B2,SYTL4,ANGPT2,CDH13,JAM3,LDLR,TRIB3,LAMA1,LGI3,SLC18A1,ABHD2,ABCC8,MAOB,KCNA2,RAMP3,INHBA,RAP1GAP,SYTL3,ACACB,LYN,KCNA4,MRAP2,KCNG4,KCNA5,AGTR1A,LGR4,TMEM37,PRKCA,TTN,CEMIP,DTNBP1…
male sex differentiation		0.0476	119	301	12	0.04	0.101	GO:0046661	BP	10	INSR,SDC1,ROR2,RBP4,FSHB,PDGFRA,TESC,NUPR1,SCX,INHBA,LHFPL2,LGR4
ion transport	Plasma membrane	0.0161	1037	301	47	0.156	0.045	GO:0006811	BP	23	GRIK3,RAB3B,STEAP2,ACE,BDKRB2,SLC39A14,RACGAP1,SERINC2,SLC30A6,RBP4,DRD4,SERPINE2,ATP2B4,LCN2,GABRA4,SLC10A4,TESC,ADCYAP1R1,ATP2B2,SLC6A11,GABRE,GRIK4,LDLR,RAMP1,SLC18A1,KCNK9,KCNMB2,SLC24A2,ABCC8,MAOB,KCNA2,RAMP3,PLA2G2D,SLC39A11,LYN,KCNA4,KCNG4,KCNA5,SLC16A5,CLDN4,TMEM37,CEMIP,KCNMB4,DTNBP1,CACNG3,CEACAM1,KCNJ11
response to hormone		0.0235	686	301	35	0.116	0.051	GO:0009725	BP	21	TH,NQO1,INSR,STEAP2,RXRG,GRB10,SDC1,LPIN1,GH,LY6H,WFDC1,RBP4,CPN1,MMP19,FSHB,TGFBR3,SPP1,ADCYAP1R1,TRIB3,ABHD2,ABCC8,MAOB,RAMP3,RBBP8,INHBA,LYN,CLDN4,AGTR1A,KDM5D,PHEX,NTRK3,TAC1,SERPINA3C,CEACAM1,KCNJ11
response to lipid		0.0474	650	301	33	0.11	0.051	GO:0033993	BP	27	TH,NQO1,GATA2,RXRG,SDC1,ACE,GH,WFDC1,RBP4,CPN1,LCN2,TGFBR3,SPP1,TESC,ADCYAP1R1,RET,LDLR,SCD1,ABHD2,ABCC8,MAOB,RAMP3,RBBP8,INHBA,LYN,CLDN4,AGTR1A,PRKCA,KDM5D,PHEX,NTRK3,TAC1,KCNJ11
homeostatic process	Plasma membrane	0.0333	1195	301	51	0.169	0.043	GO:0042592	BP	6	TH,CORIN,INSR,GATA2,STEAP2,ACE,BDKRB2,PDE8B,SLC39A14,UPK3A,NCKAP1L,PARP3,GNB3,VEGFA,SLC30A6,CIDEA,RBP4,HOMER2,ATP2B4,LCN2,FSHB,PDGFRA,NMU,SPP1,TESC,ADCYAP1R1,ATP2B2,MT2,MT1,JAM3,LDLR,SCX,SCD1,TGM2,SLC24A2,WHRN,ABCC8,RAMP3,INHBA,ACACB,LYN,MRAP2,KCNA5,CLDN4,AGTR1A,LGR4,CEMIP,VPREB1,TAC1,CEACAM1,KCNJ11
negative regulation of endopeptidase activity	Endopeptidase	0.00644	134	301	14	0.047	0.104	GO:0010951	BP	25	WFDC2,DPEP1,FETUB,WFDC1,VEGFA,COL7A1,SERPINE2,A2M,SERPINB1A,CD109,COL6A3,SPINK8,SPOCK1,SERPINA3C
metal ion homeostasis		0.0243	409	301	25	0.083	0.061	GO:0055065	BP	2	CORIN,GATA2,STEAP2,ACE,BDKRB2,SLC39A14,UPK3A,SLC30A6,ATP2B4,LCN2,PDGFRA,NMU,TESC,ADCYAP1R1,ATP2B2,MT2,MT1,TGM2,SLC24A2,RAMP3,LYN,KCNA5,AGTR1A,CEMIP,TAC1
negative regulation of response to wounding		0.0477	51	301	8	0.027	0.157	GO:1903035	BP	20	TNR,WFDC1,SERPINE2,PDGFRA,AJAP1,ABCC8,CD109,CEACAM1
G-protein coupled receptor signaling pathway		0.00867	411	301	26	0.086	0.063	GO:0007186	BP	19	GRIK3,INSR,BDKRB2,CHGA,DGKG,GNB3,DRD4,HOMER2,ATP2B4,FSHB,GABRA4,NMU,ADCYAP1R1,GABRE,RAMP1,FRMPD1,GPR101,TGM2,PLCB2,RAMP3,MRAP2,AGTR1A,LGR4,DTNBP1,TAC1,GPR139
regulation of secretion		0.00787	514	301	30	0.1	0.058	GO:0051046	BP	12	RAB3B,CORIN,GATA2,SDC1,ACE,RAB15,CHGA,PDE8B,CIDEA,RBP4,DRD4,NMU,SPP1,SYTL4,LGI3,SLC18A1,ABCC8,MAOB,KCNA2,INHBA,SYTL3,LYN,AGTR1A,LGR4,TTN,DTNBP1,TAC1,NNAT,CEACAM1,KCNJ11
organic hydroxy compound transport		0.00307	126	301	14	0.047	0.111	GO:0015850	BP	3	RAB3B,CHGA,RBP4,SLC10A4,SPP1,LDLR,SLC18A1,MAOB,KCNA2,STARD5,AGTR1A,DTNBP1,TAC1,CEACAM1
lipid localization		0.0281	239	301	18	0.06	0.075	GO:0010876	BP	15	PLIN5,OSBP2,ACE,BDKRB2,CIDEA,RBP4,DRD4,SLC10A4,SPP1,LDLR,OSBPL10,PLA2G2D,INHBA,ACACB,STARD5,AGTR1A,TAC1,CEACAM1
plasma membrane part	Plasma membrane	5.64e-07	1607	301	77	0.256	0.048	GO:0044459	CC	24	TH,GRIK3,RHOC,CORIN,INSR,RNF112,STEAP2,DPEP1,SDC1,ACE,ROR2,SLC39A14,UPK3A,RACGAP1,GNB3,CPN1,DRD4,HOMER2,IL1R1,SERPINE2,ATP2B4,VANGL1,B4GALT1,GABRA4,PDGFRA,TGFBR3,TESC,TSPAN12,ADCYAP1R1,GRIP2,RET,ATP2B2,SLC6A11,ITGAL,GPC4,SYTL4,GABRE,CDH13,GRIK4,LDLR,RAMP1,MYO1D,STAB2,SLC18A1,GPR101,KCNK9,KCNMB2,TGM2,SLC24A2,TMC3,WHRN,AJAP1,ABCC8,ERC2,KCNA2,RAMP3,SYTL3,LYN,KCNA4,KCNG4,KCNA5,CLDN4,AGTR1A,LGR4,EVC2,…
external side of plasma membrane	Plasma membrane	0.00295	144	301	15	0.05	0.104	GO:0009897	CC	14	INSR,SDC1,ACE,IL1R1,SERPINE2,B4GALT1,PDGFRA,TGFBR3,ITGAL,GPC4,CDH13,LDLR,STAB2,VPREB1,CEACAM1
extracellular region	Extracellular region	4.44e-11	1085	301	68	0.226	0.063	GO:0005576	CC	1	CORIN,CRLF1,PCOLCE2,TNR,WFDC2,MMP20,MMP7,DPEP1,SDC1,ACE,GH,CHGA,PCSK1,FETUB,MASP1,WFDC1,VEGFA,FBN2,EFEMP2,RBP4,SLIT1,CPN1,MMP19,COL7A1,FAM20C,IL1R1,SERPINE2,LCN2,FSHB,SPACA1,B4GALT1,GLIPR2,VWA5B1,NMU,TGFBR3,SPP1,MTUS2,A2M,IGSF1,GPC4,ANGPT2,CRISPLD2,CDH13,JAM3,LDLR,LAMA1,LGI3,RAMP1,ADAMTSL2,FSTL4,TGM2,OLFML2B,EVA1C,PLA2G2D,INHBA,SERPINA3G,SERPINB1A,CD109,COL6A3,SPINK8,SCG2,CEMIP,SPOCK1,VPREB1,TAC1…
secretory vesicle		0.00049	353	301	26	0.086	0.074	GO:0099503	CC	8	TH,RAB3B,RNF112,DDC,GH,CHGA,PCSK1,RACGAP1,VEGFA,CPN1,SERPINE2,SPACA1,SYTL4,LGI3,FSTL4,SLC18A1,KCNK9,ABHD2,ABCC8,SYTL3,SPINK8,SCG2,SV2C,DTNBP1,UNC13C,KCNJ11
signaling receptor activity		0.0146	476	301	28	0.093	0.059	GO:0038023	MF	28	GRIK3,INSR,NOTCH4,RXRG,BDKRB2,ROR2,DRD4,IL1R1,GABRA4,PDGFRA,TGFBR3,ADCYAP1R1,RET,ITGAL,IGSF1,GABRE,GRIK4,RAMP1,GPR101,ABHD2,ABCC8,RAMP3,AGTR1A,LGR4,NTRK3,VPREB1,UNC13C,GPR139
inorganic molecular entity transmembrane transporter activity	Channels and transporters	0.0146	503	301	29	0.096	0.058	GO:0015318	MF	18	GRIK3,SLC39A14,SERINC2,SLC30A6,RBP4,SLC45A3,ATP2B4,GABRA4,SLC10A4,ATP2B2,SLC6A11,GABRE,GRIK4,KCNK9,KCNMB2,SLC24A2,ABCC8,KCNA2,SLC39A11,KCNA4,KCNG4,KCNA5,SLC16A5,CLDN4,TMEM37,KCNMB4,CACNG3,CEACAM1,KCNJ11
potassium channel activity	Channels and transporters	0.0357	80	301	10	0.033	0.125	GO:0005267	MF	26	GRIK3,KCNK9,KCNMB2,ABCC8,KCNA2,KCNA4,KCNG4,KCNA5,KCNMB4,KCNJ11
serine-type endopeptidase inhibitor activity	Endopeptidase	1.83e-05	37	301	10	0.033	0.27	GO:0004867	MF	4	WFDC2,WFDC1,COL7A1,SERPINE2,A2M,SERPINB1A,CD109,COL6A3,SPINK8,SERPINA3C
metal ion transmembrane transporter activity	Channels and transporters	0.0226	282	301	20	0.066	0.071	GO:0046873	MF	30	GRIK3,SLC39A14,SLC30A6,ATP2B4,SLC10A4,ATP2B2,SLC6A11,KCNK9,KCNMB2,SLC24A2,ABCC8,KCNA2,SLC39A11,KCNA4,KCNG4,KCNA5,TMEM37,KCNMB4,CACNG3,KCNJ11
Abnormality of circulating glucocorticoid level		0.0485	20	63	5	0.079	0.25	HP:0012111	hp	11	PCSK1,PDE8B,RET,ABCC8,KCNJ11
Pancreatic islet-cell hyperplasia		0.0367	10	63	4	0.063	0.4	HP:0004510	hp	13	INSR,GPC4,ABCC8,KCNJ11
Vascular smooth muscle contraction		0.00341	86	123	10	0.081	0.116	KEGG:04270	keg	31	PRKCH,ADCY2,RAMP1,KCNMB2,PLCB2,RAMP3,PLA2G2D,AGTR1A,PRKCA,KCNMB4
Aldosterone synthesis and secretion		0.0492	78	123	8	0.065	0.103	KEGG:04925	keg	16	ADCY2,ATP2B4,ATP2B2,LDLR,KCNK9,PLCB2,AGTR1A,PRKCA
Insulin secretion		0.0124	64	123	8	0.065	0.125	KEGG:04911	keg	5	ADCY2,ADCYAP1R1,KCNMB2,PLCB2,ABCC8,PRKCA,KCNMB4,KCNJ11
Potassium Channels	Channels and transporters	0.00156	64	169	10	0.059	0.156	REAC:R-MMU-1296071	rea	7	GNB3,KCNK9,KCNMB2,ABCC8,KCNA2,KCNA4,KCNG4,KCNA5,KCNMB4,KCNJ11
Extracellular matrix organization	Extracellular region	0.000457	206	169	19	0.112	0.092	REAC:R-MMU-1474244	rea	22	PCOLCE2,TNR,MMP20,MMP7,P4HA2,SDC1,FBN2,EFEMP2,MMP19,COL7A1,SPP1,A2M,ITGAL,JAM3,LAMA1,COL6A3,PRKCA,COL4A4,CEACAM1
Hemostasis	Plasma membrane	0.0189	387	169	24	0.142	0.062	REAC:R-MMU-109582	rea	29	GATA2,SDC1,PRKCH,DGKG,RACGAP1,GNB3,VEGFA,SERPINE2,ATP2B4,A2M,ATP2B2,ITGAL,SYTL4,ANGPT2,JAM3,SERPINA3G,LYN,LHFPL2,CD109,PRKCA,TTN,VPREB1,SERPINA3C,CEACAM1

### Sheet: d37_F_biased
term.name	grouping	p.value	term.size	query.size	overlap.size	precision	recall	term.id	domain	subgraph.number	intersection
regulation of ion transmembrane transport		0.0155	315	242	19	0.079	0.06	GO:0034765	BP	1	ASIC2,SLC9A3R1,CACNA1G,CRHBP,REM2,GAL,JPH3,CACNA1F,G6PDX,SCN11A,SCN10A,CBARP,RELN,PRKCE,GRM5,CACNA1C,KCNIP1,KCNE1L,KCNB2
system development		0.0242	3260	242	91	0.376	0.028	GO:0048731	BP	4	LCK,RND2,FOLR1,TIAM1,STAT5A,CD44,ID3,POU2F2,HDAC5,TTBK1,CNTNAP1,WASF1,BZW2,ID2,ASIC2,SLC9A3R1,SIX6,HSP90AA1,PRL,IL6ST,THRB,CHODL,NR4A1,DPYSL3,GAL,MSC,RABGAP1L,PIP4K2A,CREB3L1,DCLK1,OLFM3,GPATCH4,CALB1,ABCB1B,EMILIN1,CHL1,CCKBR,G6PDX,ANK1,SLIT2,PGR,NRG4,PHLDB2,SLITRK5,MIF,UPB1,ADGRB3,AKR1C14,RXFP1,INA,SCN10A,CHST11,NEUROD1,SSTR1,IGSF10,KDM6A,EEF1A1,PHB,LDB2,MYL6B,CITED2,CRTAC1,RELN,ASB4,DUSP15,ID1…
behavior		0.00532	470	242	25	0.103	0.053	GO:0007610	BP	2	TTBK1,ID2,PRL,CRHBP,THRB,JPH4,GAL,JPH3,CALB1,CHL1,CCKBR,PGR,SLITRK5,MIF,ADGRB3,PAK7,RELN,DMRTA1,PRKCE,AR,BDNF,NHLH2,GRM5,CACNA1C,PAK6
ovulation cycle		0.0103	52	242	8	0.033	0.154	GO:0042698	BP	5	STAT5A,PRL,CCKBR,SLIT2,PGR,NRIP1,NHLH2,ROBO2
plasma membrane		0.000789	2975	242	90	0.372	0.03	GO:0005886	CC	3	LCK,GABRA2,FOLR1,TIAM1,DLGAP1,RASA4,CD44,IGF1R,LPL,CNTNAP1,CADPS2,SLC5A8,SHC2,EFR3B,ASIC2,SLC9A3R1,CACNA1G,HSP90AA1,IL6ST,AMER2,JPH4,JPH3,SLC39A10,ECEL1,PIP4K2A,GAD2,OLFM3,SH3D19,ABCB1B,PCDH7,EMILIN1,CHL1,PIANP,RTN2,CCKBR,CACNA1F,G6PDX,ANK1,SLIT2,PGR,NRG4,TMEM266,THSD7A,PHLDB2,ADGRB3,MTSS1L,GRIA2,RXFP1,SCN11A,SCN10A,PCDH11X,RIMS4,SSTR1,CBARP,EEF1A1,FNDC4,PHB,CDH26,LDB2,GUCY2F,RELN,DUSP15,DIRAS1,D…
