## Supplementary Table 7 for "Postnatal developmental trajectory of sex-biased gene expression in the mouse pituitary gland"

### Sheet: Sheet 1
modules	genes	genename	gene_connectivity
M1	ENSMUSG00000027239.14	Mdk	43.3019
M1	ENSMUSG00000024598.9	Fbn2	42.0507
M1	ENSMUSG00000022816.11	Fstl1	41.2529
M1	ENSMUSG00000027857.10	Tshb	41.1752
M1	ENSMUSG00000027820.12	Mme	40.1396
M1	ENSMUSG00000002900.16	Lamb1	40.0151
M1	ENSMUSG00000004415.15	Col26a1	39.83
M1	ENSMUSG00000026043.18	Col3a1	39.3919
M1	ENSMUSG00000022098.10	Bmp1	39.1381
M1	ENSMUSG00000037664.13	Cdkn1c	38.0928
M1	ENSMUSG00000048126.16	Col6a3	37.2175
M1	ENSMUSG00000036862.15	Dchs1	36.6174
M1	ENSMUSG00000041936.18	Agrn	36.5866
M1	ENSMUSG00000037605.16	Adgrl3	36.2724
M1	ENSMUSG00000001435.15	Col18a1	35.4891
M1	ENSMUSG00000019846.11	Lama4	35.3894
M1	ENSMUSG00000024501.20	Dpysl3	34.9955
M1	ENSMUSG00000001555.10	Fkbp10	34.0142
M1	ENSMUSG00000005397.8	Nid1	33.3454
M1	ENSMUSG00000072949.6	Acot1	33.0238
M1	ENSMUSG00000010529.6	Gm266	33.0003
M1	ENSMUSG00000112117.1	Rmst	32.9825
M1	ENSMUSG00000016494.9	Cd34	32.7193
M1	ENSMUSG00000001506.10	Col1a1	32.3062
M1	ENSMUSG00000060572.17	Mfap2	31.9468
M1	ENSMUSG00000027435.8	Cd93	31.7446
M1	ENSMUSG00000029249.15	Rest	31.6149
M1	ENSMUSG00000027669.14	Gnb4	31.4496
M1	ENSMUSG00000028339.17	Col15a1	31.4372
M1	ENSMUSG00000066952.11	Myo1h	31.292
M1	ENSMUSG00000063605.5	Ccdc102a	31.02
M1	ENSMUSG00000026586.16	Prrx1	30.962
M1	ENSMUSG00000030905.5	Crym	30.881
M1	ENSMUSG00000021760.5	Gpx8	30.7527
M1	ENSMUSG00000074637.7	Sox2	30.1651
M1	ENSMUSG00000033581.17	Igf2bp2	30.0467
M1	ENSMUSG00000047261.9	Gap43	29.63
M1	ENSMUSG00000068748.7	Ptprz1	29.2286
M1	ENSMUSG00000022665.15	Ccdc80	29.2286
M1	ENSMUSG00000041482.17	Piezo2	29.217
M1	ENSMUSG00000053965.10	Pde5a	28.9635
M1	ENSMUSG00000067276.5	Capn6	28.8606
M1	ENSMUSG00000039323.18	Igfbp2	28.7667
M1	ENSMUSG00000023411.12	Nfatc4	28.3619
M1	ENSMUSG00000026604.17	Ptpn14	28.2967
M1	ENSMUSG00000026837.15	Col5a1	28.2671
M1	ENSMUSG00000024529.14	Lox	28.207
M1	ENSMUSG00000031239.5	Itm2a	28.1482
M1	ENSMUSG00000043556.10	Fbxl7	28.144
M1	ENSMUSG00000024538.8	Ppic	27.5969
M1	ENSMUSG00000041710.4	Trpc5	27.342
M1	ENSMUSG00000028626.5	Col9a2	26.9366
M1	ENSMUSG00000040612.13	Ildr2	26.8943
M1	ENSMUSG00000025020.11	Slit1	26.7204
M1	ENSMUSG00000038305.15	Spats2l	26.7175
M1	ENSMUSG00000026235.14	Epha4	26.4124
M1	ENSMUSG00000024548.11	Setbp1	26.404
M1	ENSMUSG00000051817.8	Sox12	26.3135
M1	ENSMUSG00000028226.15	Mmp16	26.2459
M1	ENSMUSG00000026042.16	Col5a2	25.978
M1	ENSMUSG00000049929.7	Lpar4	25.8563
M1	ENSMUSG00000037370.13	Enpp1	25.739
M1	ENSMUSG00000034520.14	Gjc1	25.6397
M1	ENSMUSG00000051627.3	Hist1h1e	25.5542
M1	ENSMUSG00000028763.17	Hspg2	25.0674
M1	ENSMUSG00000034796.14	Cpne7	24.6715
M1	ENSMUSG00000040998.18	Npnt	24.5521
M1	ENSMUSG00000041670.16	Rims1	24.2807
M1	ENSMUSG00000025001.11	Hells	24.2474
M1	ENSMUSG00000028047.11	Thbs3	24.1318
M1	ENSMUSG00000027204.13	Fbn1	24.0618
M1	ENSMUSG00000025511.14	Tspan4	23.715
M1	ENSMUSG00000026728.9	Vim	23.6697
M1	ENSMUSG00000027298.17	Tyro3	23.6308
M1	ENSMUSG00000051811.14	Cox6b2	23.5703
M1	ENSMUSG00000032717.14	Mdfi	23.5179
M1	ENSMUSG00000053141.16	Ptprt	22.9438
M1	ENSMUSG00000053166.14	Cdh22	22.9233
M1	ENSMUSG00000074480.4	Mex3a	22.9145
M1	ENSMUSG00000034687.8	Fras1	22.8803
M1	ENSMUSG00000059003.12	Grin2a	22.831
M1	ENSMUSG00000051379.12	Flrt3	22.6762
M1	ENSMUSG00000030170.14	Wnt5b	22.5528
M1	ENSMUSG00000047945.6	Marcksl1	22.5256
M1	ENSMUSG00000031665.7	Sall1	22.4167
M1	ENSMUSG00000020105.9	Lrig3	22.3326
M1	ENSMUSG00000042961.13	Egflam	22.2952
M1	ENSMUSG00000034701.9	Neurod1	22.1239
M1	ENSMUSG00000024873.7	Cnih2	22.1036
M1	ENSMUSG00000056895.4	Hist3h2ba	22.0716
M1	ENSMUSG00000030796.17	Tead2	21.8886
M1	ENSMUSG00000075020.6	Mir670hg	21.8557
M1	ENSMUSG00000024064.14	Galnt14	21.8267
M1	ENSMUSG00000052544.9	St6galnac3	21.7066
M1	ENSMUSG00000041633.14	Kctd12b	21.7065
M1	ENSMUSG00000025789.9	St8sia2	21.2793
M1	ENSMUSG00000021219.16	Rgs6	21.2284
M1	ENSMUSG00000013584.5	Aldh1a2	20.9601
M1	ENSMUSG00000028546.17	Elavl4	20.9315
M1	ENSMUSG00000086587.7	Gm11837	20.9048
M1	ENSMUSG00000044338.9	Aplnr	20.6791
M1	ENSMUSG00000021567.15	Nkd2	20.6495
M1	ENSMUSG00000027931.12	Npr1	20.529
M1	ENSMUSG00000034685.4	Fam171a2	20.4482
M1	ENSMUSG00000021994.15	Wnt5a	19.991
M1	ENSMUSG00000000202.9	Btbd17	19.7248
M1	ENSMUSG00000017723.11	Wfdc2	19.527
M1	ENSMUSG00000002980.14	Bcam	19.4779
M1	ENSMUSG00000059857.15	Ntng1	19.2541
M1	ENSMUSG00000027544.16	Nfatc2	19.1197
M1	ENSMUSG00000051048.17	P4ha3	19.0893
M1	ENSMUSG00000045136.6	Tubb2b	19.0333
M1	ENSMUSG00000028497.12	Hacd4	18.9151
M1	ENSMUSG00000014444.17	Piezo1	18.877
M1	ENSMUSG00000071226.11	Cecr2	18.8118
M1	ENSMUSG00000027015.4	Cybrd1	18.7535
M1	ENSMUSG00000006678.6	Pola1	18.7353
M1	ENSMUSG00000028943.18	Espn	18.6618
M1	ENSMUSG00000047496.6	Rnf152	18.5543
M1	ENSMUSG00000022528.8	Hes1	18.1654
M1	ENSMUSG00000025478.15	Dpysl4	18.1009
M1	ENSMUSG00000051278.12	Zgrf1	18.0211
M1	ENSMUSG00000098132.1	Rassf10	18.0207
M1	ENSMUSG00000001119.7	Col6a1	17.9777
M1	ENSMUSG00000032194.9	Kank2	17.791
M1	ENSMUSG00000003070.6	Efna2	17.5368
M1	ENSMUSG00000043895.6	S1pr2	17.435
M1	ENSMUSG00000022658.10	Tagln3	17.3355
M1	ENSMUSG00000042258.13	Isl1	17.3352
M1	ENSMUSG00000008136.14	Fhl2	17.233
M1	ENSMUSG00000048070.4	Pirt	17.1872
M1	ENSMUSG00000020181.16	Nav3	17.0028
M1	ENSMUSG00000037907.16	Ankrd13b	16.8685
M1	ENSMUSG00000058248.12	Kcnh1	16.771
M1	ENSMUSG00000022203.7	Efs	16.7213
M1	ENSMUSG00000075316.11	Scn9a	16.4297
M1	ENSMUSG00000060044.8	Tmem26	16.4119
M1	ENSMUSG00000062312.5	Erbb2	16.334
M1	ENSMUSG00000102319.1	Gm37626	16.3264
M1	ENSMUSG00000041700.9	Lhfpl1	16.0391
M1	ENSMUSG00000030022.14	Adamts9	15.9379
M1	ENSMUSG00000092035.8	Peg10	15.727
M1	ENSMUSG00000031802.9	Phxr4	15.6947
M1	ENSMUSG00000003573.15	Homer3	15.6535
M1	ENSMUSG00000030717.9	Nupr1	15.5796
M1	ENSMUSG00000026173.15	Plcd4	15.4335
M1	ENSMUSG00000040723.14	Rcsd1	15.4274
M1	ENSMUSG00000029167.13	Ppargc1a	15.4178
M1	ENSMUSG00000034818.16	Celf5	15.3845
M1	ENSMUSG00000017550.14	Atad5	15.2856
M1	ENSMUSG00000028358.15	Zfp618	15.2059
M1	ENSMUSG00000074785.5	Plxnc1	14.9489
M1	ENSMUSG00000115381.1	Gm49266	14.9146
M1	ENSMUSG00000033453.8	Adamts15	14.83
M1	ENSMUSG00000041920.14	Slc16a6	14.7999
M1	ENSMUSG00000025207.16	Sema4g	14.6288
M1	ENSMUSG00000005672.12	Kit	14.6263
M1	ENSMUSG00000039377.7	Hlx	14.5448
M1	ENSMUSG00000020799.16	Tekt1	14.5374
M1	ENSMUSG00000027188.8	Pamr1	14.5288
M1	ENSMUSG00000047631.3	Apof	14.4257
M1	ENSMUSG00000066026.14	Dhrs3	14.2207
M1	ENSMUSG00000021647.7	Cartpt	14.1222
M1	ENSMUSG00000022935.16	Grik1	13.8038
M1	ENSMUSG00000040624.17	Plekhg1	13.7702
M1	ENSMUSG00000039787.13	Cercam	13.731
M1	ENSMUSG00000036040.14	Adamtsl2	13.3302
M1	ENSMUSG00000097640.7	Gm20033	13.322
M1	ENSMUSG00000031789.17	Cngb1	13.3165
M1	ENSMUSG00000064115.13	Cadm2	13.2126
M1	ENSMUSG00000031380.10	Vegfd	13.079
M1	ENSMUSG00000022055.7	Nefl	13.0722
M1	ENSMUSG00000009376.15	Met	13.0302
M1	ENSMUSG00000024420.9	Zfp521	12.8857
M1	ENSMUSG00000024617.16	Camk2a	12.885
M1	ENSMUSG00000050105.5	Grrp1	12.8642
M1	ENSMUSG00000071847.13	Apcdd1	12.7463
M1	ENSMUSG00000029608.10	Rph3a	12.7327
M1	ENSMUSG00000045083.14	Lingo2	12.729
M1	ENSMUSG00000103851.1	Gm37606	12.6783
M1	ENSMUSG00000039155.15	Cdh26	12.6131
M1	ENSMUSG00000032174.5	Icam5	12.4125
M1	ENSMUSG00000025608.9	Podxl	12.2661
M1	ENSMUSG00000107304.1	Gm43775	12.2457
M1	ENSMUSG00000022793.17	B4galt4	12.1129
M1	ENSMUSG00000035314.10	Gdpd5	12.0438
M1	ENSMUSG00000039385.5	Cdh6	12.029
M1	ENSMUSG00000050953.10	Gja1	12.0177
M1	ENSMUSG00000040373.12	Cacng5	12.0021
M1	ENSMUSG00000114598.1	D130062J10Rik	11.9751
M1	ENSMUSG00000055866.9	Per2	11.9479
M1	ENSMUSG00000023911.12	Flywch2	11.917
M1	ENSMUSG00000039994.15	Timeless	11.7992
M1	ENSMUSG00000027612.7	Mmp24	11.7922
M1	ENSMUSG00000028957.12	Per3	11.6548
M1	ENSMUSG00000036109.17	Mbnl3	11.2923
M1	ENSMUSG00000052305.6	Hbb-bs	11.2432
M1	ENSMUSG00000032020.15	Ubash3b	11.1917
M1	ENSMUSG00000099413.1	Gm17767	10.971
M1	ENSMUSG00000032531.15	Amotl2	10.7086
M1	ENSMUSG00000052539.15	Magi3	10.6652
M1	ENSMUSG00000030208.15	Emp1	10.505
M1	ENSMUSG00000087694.8	A530058N18Rik	10.4648
M1	ENSMUSG00000074207.10	Adh1	10.451
M1	ENSMUSG00000035431.4	Sstr1	10.4362
M1	ENSMUSG00000028441.12	1110017D15Rik	10.4259
M1	ENSMUSG00000015647.9	Lama5	10.3588
M1	ENSMUSG00000021301.9	Hecw1	10.2583
M1	ENSMUSG00000110993.1	Gm47963	10.2376
M1	ENSMUSG00000003436.11	Dll3	10.2301
M1	ENSMUSG00000044542.3	Prop1	10.2295
M1	ENSMUSG00000035458.15	Tnni3	10.1833
M1	ENSMUSG00000018570.17	2810408A11Rik	10.1704
M1	ENSMUSG00000029086.15	Prom1	10.1279
M1	ENSMUSG00000105431.1	Gm42640	10.1204
M1	ENSMUSG00000030555.16	Ttc23	10.0587
M1	ENSMUSG00000036815.16	Dpp10	10.0279
M1	ENSMUSG00000024171.5	Prss28	9.92338
M1	ENSMUSG00000032135.15	Mcam	9.8843
M1	ENSMUSG00000051041.7	Olfml1	9.87431
M1	ENSMUSG00000006219.12	Fblim1	9.76831
M1	ENSMUSG00000049556.5	Lingo1	9.67741
M1	ENSMUSG00000027316.15	Gfra4	9.6411
M1	ENSMUSG00000041147.10	Brca2	9.58079
M1	ENSMUSG00000104388.1	Gm37033	9.55522
M1	ENSMUSG00000026443.3	Lrrn2	9.55109
M1	ENSMUSG00000004864.13	Mapk13	9.54074
M1	ENSMUSG00000008658.16	Rbfox1	9.46571
M1	ENSMUSG00000040181.14	Fmo1	9.42533
M1	ENSMUSG00000018845.14	Unc45b	9.29103
M1	ENSMUSG00000021614.16	Vcan	9.23754
M1	ENSMUSG00000101603.1	Gm28730	9.22451
M1	ENSMUSG00000038128.7	Camk4	9.11588
M1	ENSMUSG00000046280.9	She	9.09781
M1	ENSMUSG00000103133.1	Gm37303	9.0656
M1	ENSMUSG00000043099.4	Hic1	9.04683
M1	ENSMUSG00000075256.9	Cerkl	8.97311
M1	ENSMUSG00000034463.4	Scara3	8.87933
M1	ENSMUSG00000058729.13	Lin9	8.86788
M1	ENSMUSG00000044921.5	Rassf9	8.8222
M1	ENSMUSG00000024968.14	Rcor2	8.73063
M1	ENSMUSG00000044337.5	Ackr3	8.67111
M1	ENSMUSG00000017491.9	Rarb	8.65082
M1	ENSMUSG00000041797.7	Abca9	8.62893
M1	ENSMUSG00000031608.13	Galnt7	8.53042
M1	ENSMUSG00000025395.14	Prim1	8.46973
M1	ENSMUSG00000045930.3	Clec14a	8.45736
M1	ENSMUSG00000031875.7	Cmtm3	8.43381
M1	ENSMUSG00000102749.1	Gm37598	8.40132
M1	ENSMUSG00000024691.13	Fam111a	8.37764
M1	ENSMUSG00000031480.15	Thsd1	8.36564
M1	ENSMUSG00000032648.14	Pygm	8.26083
M1	ENSMUSG00000015766.14	Eps8	8.17025
M1	ENSMUSG00000047604.3	Frat2	8.13443
M1	ENSMUSG00000000317.11	Bcl6b	8.11899
M1	ENSMUSG00000070532.5	Ccdc190	8.09358
M1	ENSMUSG00000046491.10	C1qtnf2	8.0898
M1	ENSMUSG00000044258.10	Ctla2a	7.65456
M1	ENSMUSG00000021294.7	Kif26a	7.62767
M1	ENSMUSG00000045813.7	Gm9801	7.62502
M1	ENSMUSG00000035835.14	Plppr3	7.6038
M1	ENSMUSG00000032841.15	Prr5l	7.55419
M1	ENSMUSG00000054435.16	Gimap4	7.52642
M1	ENSMUSG00000020151.16	Ptprr	7.52382
M1	ENSMUSG00000044938.8	Klhl31	7.36215
M1	ENSMUSG00000028197.4	Col24a1	7.3564
M1	ENSMUSG00000022440.9	C1qtnf6	7.22242
M1	ENSMUSG00000038760.14	Trhr	7.18659
M1	ENSMUSG00000033316.14	Galnt9	7.0695
M1	ENSMUSG00000071679.4	Rtl4	6.99677
M1	ENSMUSG00000036206.12	Sh3bp4	6.95084
M1	ENSMUSG00000040907.15	Atp1a3	6.91575
M1	ENSMUSG00000109727.1	Gm45464	6.8761
M1	ENSMUSG00000025927.13	Tfap2b	6.85416
M1	ENSMUSG00000073940.3	Hbb-bt	6.84507
M1	ENSMUSG00000056596.8	Trnp1	6.74501
M1	ENSMUSG00000035486.14	Plk5	6.66114
M1	ENSMUSG00000034573.14	Ptpn13	6.65876
M1	ENSMUSG00000061533.16	Cep128	6.50643
M1	ENSMUSG00000025270.13	Alas2	6.37476
M1	ENSMUSG00000051354.14	Samd3	6.36165
M1	ENSMUSG00000021932.13	Rnaseh2b	6.33364
M1	ENSMUSG00000017861.11	Mybl2	6.08862
M1	ENSMUSG00000047415.12	Gpr68	6.03151
M1	ENSMUSG00000073728.10	Tmem51os1	5.94688
M1	ENSMUSG00000035397.8	Klf16	5.93234
M1	ENSMUSG00000020092.9	Pald1	5.89128
M1	ENSMUSG00000055409.14	Nell1	5.85148
M1	ENSMUSG00000027500.10	Stmn2	5.64187
M1	ENSMUSG00000042757.16	Tmem108	5.61757
M1	ENSMUSG00000042029.7	Ncapg2	5.61412
M1	ENSMUSG00000029055.17	Plch2	5.55468
M1	ENSMUSG00000046182.8	Gsg1l	5.42631
M1	ENSMUSG00000018566.14	Slc2a4	5.32833
M1	ENSMUSG00000038608.15	Dock10	5.27081
M1	ENSMUSG00000108049.1	Gm44168	5.1311
M1	ENSMUSG00000030249.15	Abcc9	5.12893
M1	ENSMUSG00000045382.6	Cxcr4	5.12672
M1	ENSMUSG00000026669.14	Mcm10	5.08339
M1	ENSMUSG00000068615.4	Gjd2	5.06083
M1	ENSMUSG00000050234.7	Gja4	4.89421
M1	ENSMUSG00000022949.9	Clic6	4.83579
M1	ENSMUSG00000031274.16	Col4a5	4.82428
M1	ENSMUSG00000053111.13	Fank1	4.81452
M1	ENSMUSG00000032537.15	Ephb1	4.7845
M1	ENSMUSG00000060204.5	Gm5868	4.64198
M1	ENSMUSG00000028328.13	Tmod1	4.61201
M1	ENSMUSG00000032698.15	Lmo2	4.59534
M1	ENSMUSG00000103563.1	8030445P17Rik	4.51564
M1	ENSMUSG00000074678.1	Defb25	4.46193
M1	ENSMUSG00000020431.5	Adcy1	4.24595
M1	ENSMUSG00000064125.14	Prr36	4.24482
M1	ENSMUSG00000020866.17	Cacna1g	4.18579
M1	ENSMUSG00000098243.3	Gm4258	4.1179
M1	ENSMUSG00000034282.3	Evpl	4.08669
M1	ENSMUSG00000053080.10	2700081O15Rik	4.07865
M1	ENSMUSG00000105445.1	Gm42972	4.06462
M1	ENSMUSG00000036913.15	Trim67	4.03435
M1	ENSMUSG00000069917.7	Hba-a2	3.94125
M1	ENSMUSG00000028212.16	Ccne2	3.93333
M1	ENSMUSG00000030849.18	Fgfr2	3.9318
M1	ENSMUSG00000025221.15	Kcnip2	3.82791
M1	ENSMUSG00000008318.10	Relt	3.76099
M1	ENSMUSG00000040711.7	Sh3pxd2b	3.7086
M1	ENSMUSG00000036902.11	Neto2	3.64185
M1	ENSMUSG00000053310.11	Nrgn	3.62496
M1	ENSMUSG00000022762.18	Ncam2	3.50792
M1	ENSMUSG00000109606.1	Gm45537	3.45506
M1	ENSMUSG00000032172.8	Olfm2	3.4469
M1	ENSMUSG00000028037.13	Ifi44	3.44461
M1	ENSMUSG00000100158.1	Gm28119	3.4158
M1	ENSMUSG00000048058.17	Ldlrad3	3.40222
M1	ENSMUSG00000028883.17	Sema3a	3.37613
M1	ENSMUSG00000102157.1	Gm37470	3.24135
M1	ENSMUSG00000102386.1	2900022M07Rik	3.20619
M1	ENSMUSG00000061132.13	Blnk	3.13397
M1	ENSMUSG00000104576.1	F830115B05Rik	3.12203
M1	ENSMUSG00000020019.4	Ntn4	3.09505
M1	ENSMUSG00000069919.7	Hba-a1	3.05394
M1	ENSMUSG00000019823.17	Mical1	3.02338
M1	ENSMUSG00000070436.12	Serpinh1	3.0176
M1	ENSMUSG00000102939.1	Gm38111	2.99349
M1	ENSMUSG00000010064.15	Slc38a3	2.96695
M1	ENSMUSG00000036095.11	Dgkb	2.90633
M1	ENSMUSG00000024913.16	Lrp5	2.89427
M1	ENSMUSG00000034115.10	Scn11a	2.81128
M1	ENSMUSG00000104369.1	Gm38082	2.80671
M1	ENSMUSG00000094605.1	Gm25873	2.79579
M1	ENSMUSG00000034714.9	Ttyh2	2.77597
M1	ENSMUSG00000059824.12	Dbp	2.73804
M1	ENSMUSG00000036867.7	Smad6	2.67363
M1	ENSMUSG00000037738.11	Nek5	2.63253
M1	ENSMUSG00000106149.1	Gm43430	2.61703
M1	ENSMUSG00000104524.1	Gm37333	2.52052
M1	ENSMUSG00000086212.7	Mkln1os	2.47945
M1	ENSMUSG00000036882.7	Arhgap33	2.39104
M1	ENSMUSG00000043313.6	Pcdhb19	2.38144
M1	ENSMUSG00000003051.13	Elf3	2.36725
M1	ENSMUSG00000111758.1	Gm30373	2.36622
M1	ENSMUSG00000020363.6	Gfpt2	2.34972
M1	ENSMUSG00000028996.9	Rbp7	2.29217
M1	ENSMUSG00000030519.14	Apba2	2.23996
M1	ENSMUSG00000040270.16	Bach2	2.22254
M1	ENSMUSG00000001020.8	S100a4	2.21713
M1	ENSMUSG00000045817.8	Zfp36l2	2.21613
M1	ENSMUSG00000080059.4	Rps19-ps3	2.16339
M1	ENSMUSG00000020178.6	Adora2a	2.15226
M1	ENSMUSG00000034278.3	Dnajc17	2.11374
M1	ENSMUSG00000045180.13	Shroom2	2.10928
M1	ENSMUSG00000105624.1	Gm43187	2.0977
M1	ENSMUSG00000049580.12	Tsku	2.03316
M1	ENSMUSG00000047363.4	Cstad	2.01836
M1	ENSMUSG00000086075.1	Gm15728	2.00505
M1	ENSMUSG00000029836.15	Cbx3	1.93305
M1	ENSMUSG00000071234.3	Syndig1l	1.90549
M1	ENSMUSG00000036570.14	Fxyd1	1.81887
M1	ENSMUSG00000026655.15	Fam107b	1.74754
M1	ENSMUSG00000070570.5	Slc17a7	1.72854
M1	ENSMUSG00000104852.1	Gm43201	1.70262
M1	ENSMUSG00000053964.17	Lgals4	1.68725
M1	ENSMUSG00000060988.12	Galnt13	1.66401
M1	ENSMUSG00000063415.12	Cyp26b1	1.66006
M1	ENSMUSG00000037921.15	Ddx60	1.63076
M1	ENSMUSG00000070604.5	Vsig10l	1.55919
M1	ENSMUSG00000052374.16	Actn2	1.55754
M1	ENSMUSG00000058624.13	Gda	1.52945
M1	ENSMUSG00000057143.15	Trim12c	1.52559
M1	ENSMUSG00000026888.14	Grb14	1.46869
M1	ENSMUSG00000032532.7	Cck	1.46503
M1	ENSMUSG00000066800.11	Rnasel	1.44997
M1	ENSMUSG00000027977.15	Ndst3	1.37452
M1	ENSMUSG00000032290.7	Ptpn9	1.34596
M1	ENSMUSG00000073680.2	Tmem88b	1.33213
M1	ENSMUSG00000065876.1	Gm25682	1.2189
M1	ENSMUSG00000061613.13	U2af1	1.20208
M1	ENSMUSG00000070720.3	Tmem200b	1.19514
M1	ENSMUSG00000048677.9	Tpcn2	1.15344
M1	ENSMUSG00000092680.1	Snord55	1.1467
M1	ENSMUSG00000027358.6	Bmp2	1.12818
M1	ENSMUSG00000031880.7	Rrad	1.0823
M1	ENSMUSG00000102930.1	Gm38115	1.07793
M1	ENSMUSG00000104293.1	Gm38043	1.05026
M1	ENSMUSG00000052794.13	1700030K09Rik	1.04966
M1	ENSMUSG00000022883.11	Robo1	1.01244
M1	ENSMUSG00000106528.1	Gm42841	1.00981
M1	ENSMUSG00000048707.9	Tprn	1.00974
M1	ENSMUSG00000061808.4	Ttr	0.972514
M1	ENSMUSG00000105643.1	Gm42611	0.93121
M1	ENSMUSG00000020893.17	Per1	0.930369
M1	ENSMUSG00000102142.1	Gm26930	0.921849
M1	ENSMUSG00000006154.13	Eps8l1	0.880895
M1	ENSMUSG00000106384.1	Gm43188	0.86587
M1	ENSMUSG00000048458.8	Inka2	0.82231
M1	ENSMUSG00000107199.1	Gm42550	0.816446
M1	ENSMUSG00000046215.3	Rprml	0.814699
M1	ENSMUSG00000030921.17	Trim30a	0.806011
M1	ENSMUSG00000036840.5	Siah1a	0.799884
M1	ENSMUSG00000104420.1	E230020A03Rik	0.746846
M1	ENSMUSG00000098061.1	Gm26945	0.744167
M1	ENSMUSG00000033594.11	Spata2l	0.739007
M1	ENSMUSG00000022849.5	Hspbap1	0.737111
M1	ENSMUSG00000098178.1	Gm42418	0.720111
M1	ENSMUSG00000104867.1	Gm43728	0.643603
M1	ENSMUSG00000104284.1	Gm10862	0.624748
M1	ENSMUSG00000034765.6	Dusp5	0.615031
M1	ENSMUSG00000045294.11	Insig1	0.605856
M1	ENSMUSG00000106798.1	Gm43275	0.586392
M1	ENSMUSG00000030107.10	Usp18	0.578398
M1	ENSMUSG00000087196.1	Gm13373	0.535209
M1	ENSMUSG00000030592.18	Ryr1	0.509088
M1	ENSMUSG00000041995.8	Zbed3	0.506399
M1	ENSMUSG00000043259.15	Fam13c	0.471316
M1	ENSMUSG00000000439.9	Mkrn2	0.448274
M1	ENSMUSG00000117962.1	AC113540.1	0.447429
M1	ENSMUSG00000005983.15	1700037C18Rik	0.432079
M1	ENSMUSG00000032298.13	Neil1	0.402889
M1	ENSMUSG00000082286.10	Pisd-ps1	0.38877
M1	ENSMUSG00000033948.3	Zswim5	0.382143
M1	ENSMUSG00000048234.13	Rnf149	0.379789
M1	ENSMUSG00000020472.14	Zkscan17	0.377323
M1	ENSMUSG00000029279.15	Brdt	0.319072
M1	ENSMUSG00000048581.12	E130311K13Rik	0.28082
M1	ENSMUSG00000020224.15	Llph	0.278754
M1	ENSMUSG00000049624.14	Slc17a5	0.253668
M2	ENSMUSG00000020713.6	Gh	18.1347
M2	ENSMUSG00000023393.15	Slc17a9	17.3254
M2	ENSMUSG00000047246.7	Hist1h2be	17.1642
M2	ENSMUSG00000080115.3	Eef1akmt3	16.9751
M2	ENSMUSG00000019368.13	Sec14l4	16.7289
M2	ENSMUSG00000031438.11	Rnf128	16.5582
M2	ENSMUSG00000025140.15	Pycr1	16.373
M2	ENSMUSG00000034107.10	Ano7	16.3018
M2	ENSMUSG00000041608.8	Entpd3	16.2732
M2	ENSMUSG00000060981.7	Hist1h4h	15.8517
M2	ENSMUSG00000029153.11	Ociad2	15.671
M2	ENSMUSG00000052974.8	Cyp2f2	15.5231
M2	ENSMUSG00000042761.14	Mrap2	15.3933
M2	ENSMUSG00000073530.11	Pappa2	15.3883
M2	ENSMUSG00000052271.7	Bhlha15	13.7404
M2	ENSMUSG00000019066.13	Rab3d	13.5337
M2	ENSMUSG00000022754.6	Tmem45a	13.5297
M2	ENSMUSG00000031958.16	Ldhd	13.4287
M2	ENSMUSG00000027808.8	Serp1	13.2711
M2	ENSMUSG00000015981.12	Stk32c	13.1564
M2	ENSMUSG00000027834.15	Serpini1	12.6746
M2	ENSMUSG00000002190.13	Clgn	12.6437
M2	ENSMUSG00000069372.3	Ctxn3	12.3192
M2	ENSMUSG00000109814.1	Gm45847	11.9992
M2	ENSMUSG00000026589.14	Sec16b	11.9289
M2	ENSMUSG00000014905.4	Dnajb9	11.6527
M2	ENSMUSG00000024164.15	C3	11.2263
M2	ENSMUSG00000033578.7	Tmem35a	11.0635
M2	ENSMUSG00000026697.10	Myoc	10.7037
M2	ENSMUSG00000018672.15	Copz2	10.6972
M2	ENSMUSG00000026950.17	Neb	10.501
M2	ENSMUSG00000039236.18	Isg20	9.96095
M2	ENSMUSG00000099583.2	Hist1h3d	9.88609
M2	ENSMUSG00000032356.12	Rasgrf1	9.75289
M2	ENSMUSG00000038968.3	Klk1b16	9.69523
M2	ENSMUSG00000030674.5	Qprt	9.60766
M2	ENSMUSG00000031492.13	Chrnb3	9.60571
M2	ENSMUSG00000049115.15	Agtr1a	9.39551
M2	ENSMUSG00000071637.5	Cebpd	9.32551
M2	ENSMUSG00000056752.16	Dnah9	9.27447
M2	ENSMUSG00000019278.5	Dpep1	8.87789
M2	ENSMUSG00000042010.16	Acacb	8.85864
M2	ENSMUSG00000116004.1	Gm49539	8.66179
M2	ENSMUSG00000059146.12	Ntrk3	8.56581
M2	ENSMUSG00000009108.15	Gnat2	8.48203
M2	ENSMUSG00000070368.9	Prok1	8.06862
M2	ENSMUSG00000050164.11	Mchr1	7.08757
M2	ENSMUSG00000075602.10	Ly6a	7.02498
M2	ENSMUSG00000050377.8	Il31ra	6.57556
M2	ENSMUSG00000027822.16	Slc33a1	6.53745
M2	ENSMUSG00000104960.1	Snhg8	6.53373
M2	ENSMUSG00000070498.3	Tmem132b	6.16281
M2	ENSMUSG00000022180.7	Slc7a8	6.11988
M2	ENSMUSG00000038540.14	Tmc3	6.06968
M2	ENSMUSG00000024066.9	Xdh	5.83996
M2	ENSMUSG00000114306.1	Gm3227	5.72853
M2	ENSMUSG00000059890.16	Ube4a	5.42468
M2	ENSMUSG00000032593.5	Amigo3	5.29238
M2	ENSMUSG00000027849.18	Syt6	5.22322
M2	ENSMUSG00000037072.15	Selenof	5.2215
M2	ENSMUSG00000025329.3	Padi1	5.08789
M2	ENSMUSG00000024807.18	Syvn1	4.95887
M2	ENSMUSG00000085419.1	Gm11734	4.82596
M2	ENSMUSG00000026111.15	Unc50	4.82003
M2	ENSMUSG00000091405.2	Hist2h4	4.79906
M2	ENSMUSG00000037143.17	Cfap61	4.79269
M2	ENSMUSG00000010830.8	Kdelr3	4.69678
M2	ENSMUSG00000002108.10	Nr1h3	4.64761
M2	ENSMUSG00000085896.2	5330429C05Rik	4.60641
M2	ENSMUSG00000097781.1	9330136K24Rik	4.58962
M2	ENSMUSG00000112498.1	Gm47691	4.52652
M2	ENSMUSG00000090230.1	Gm16315	4.36758
M2	ENSMUSG00000029449.11	Rhof	4.08688
M2	ENSMUSG00000031780.2	Ccl17	3.984
M2	ENSMUSG00000115970.1	8430426J06Rik	3.90272
M2	ENSMUSG00000046516.10	Cox17	3.76966
M2	ENSMUSG00000035969.15	Rusc2	3.5066
M2	ENSMUSG00000026879.14	Gsn	3.47426
M2	ENSMUSG00000017817.11	Jph2	3.42356
M2	ENSMUSG00000073374.3	C030034I22Rik	3.33226
M2	ENSMUSG00000105039.1	Gm32585	3.27071
M2	ENSMUSG00000034839.5	Larp6	3.21759
M2	ENSMUSG00000052658.5	5830454E08Rik	3.19126
M2	ENSMUSG00000063851.12	Rnf183	3.17833
M2	ENSMUSG00000087141.1	Plcxd2	3.17536
M2	ENSMUSG00000109468.1	Gm45185	2.86827
M2	ENSMUSG00000074754.4	Smim26	2.84119
M2	ENSMUSG00000042797.9	Aqp11	2.83792
M2	ENSMUSG00000085929.1	Gm13421	2.77463
M2	ENSMUSG00000022340.15	Sybu	2.75505
M2	ENSMUSG00000036466.17	Megf11	2.67308
M2	ENSMUSG00000028251.5	Tstd3	2.53281
M2	ENSMUSG00000021573.15	Tppp	2.49602
M2	ENSMUSG00000022131.3	Gpr180	2.43121
M2	ENSMUSG00000025198.16	Erlin1	2.40585
M2	ENSMUSG00000060671.12	Atp8b2	2.34385
M2	ENSMUSG00000021190.14	Lgmn	2.2851
M2	ENSMUSG00000004951.10	Hspb1	2.20203
M2	ENSMUSG00000058174.7	Gm5148	2.18361
M2	ENSMUSG00000087652.1	Gm15918	2.10427
M2	ENSMUSG00000096938.7	9530052E02Rik	2.02467
M2	ENSMUSG00000028967.10	Errfi1	2.00021
M2	ENSMUSG00000019804.12	Snx3	1.95367
M2	ENSMUSG00000058925.11	Ccdc192	1.94244
M2	ENSMUSG00000074872.2	Ctxn2	1.93619
M2	ENSMUSG00000112099.1	Gm8960	1.91876
M2	ENSMUSG00000020536.12	Llgl1	1.84697
M2	ENSMUSG00000020889.11	Nr1d1	1.83806
M2	ENSMUSG00000033854.10	Kcnk10	1.80555
M2	ENSMUSG00000102305.1	Gm38192	1.78878
M2	ENSMUSG00000022890.13	Atp5j	1.67951
M2	ENSMUSG00000110148.1	5830408C22Rik	1.59702
M2	ENSMUSG00000090207.2	4930524O07Rik	1.56242
M2	ENSMUSG00000027301.7	Oxt	1.55397
M2	ENSMUSG00000007617.18	Homer1	1.54378
M2	ENSMUSG00000019761.10	Krt10	1.5161
M2	ENSMUSG00000057836.12	Xlr3a	1.48922
M2	ENSMUSG00000116733.1	6330408M09Rik	1.46109
M2	ENSMUSG00000091549.1	Gm6548	1.45439
M2	ENSMUSG00000074896.3	Ifit3	1.30726
M2	ENSMUSG00000038393.14	Txnip	1.28995
M2	ENSMUSG00000052031.8	Tagap1	1.28023
M2	ENSMUSG00000040613.14	Apobec1	1.24047
M2	ENSMUSG00000047632.10	Fgfbp3	1.15457
M2	ENSMUSG00000026778.13	Prkcq	1.13099
M2	ENSMUSG00000031491.10	Chrna6	1.07246
M2	ENSMUSG00000037428.14	Vgf	1.055
M2	ENSMUSG00000108599.1	Gm10616	1.04865
M2	ENSMUSG00000016150.15	Tenm1	1.03303
M2	ENSMUSG00000108466.1	Gm44771	1.03086
M2	ENSMUSG00000036052.14	Dnajb5	1.01667
M2	ENSMUSG00000064427.1	Gm22748	0.857129
M2	ENSMUSG00000026188.11	Tmem169	0.83199
M2	ENSMUSG00000038354.13	Ankrd35	0.827166
M2	ENSMUSG00000020256.14	Aldh1l2	0.821809
M2	ENSMUSG00000025223.15	Ldb1	0.794172
M2	ENSMUSG00000075569.10	Rsph10b	0.723146
M2	ENSMUSG00000097811.1	2810425M01Rik	0.693703
M2	ENSMUSG00000015711.8	Prune1	0.688054
M2	ENSMUSG00000041468.7	Gpr12	0.681946
M2	ENSMUSG00000026430.16	Rassf5	0.679211
M2	ENSMUSG00000014791.10	Elmo3	0.654995
M2	ENSMUSG00000018822.7	Sfrp5	0.649161
M2	ENSMUSG00000028753.12	Vwa5b1	0.635975
M2	ENSMUSG00000026925.16	Inpp5e	0.63217
M2	ENSMUSG00000030104.9	Edem1	0.627068
M2	ENSMUSG00000089917.7	Uckl1	0.623453
M2	ENSMUSG00000032023.7	Jhy	0.572191
M2	ENSMUSG00000034748.16	Sirt6	0.53868
M2	ENSMUSG00000025937.6	Lactb2	0.528296
M2	ENSMUSG00000086405.1	9330198N18Rik	0.517853
M2	ENSMUSG00000117294.1	AC154912.3	0.508283
M2	ENSMUSG00000074635.2	3110070M22Rik	0.505804
M2	ENSMUSG00000014301.13	Pam16	0.491356
M2	ENSMUSG00000031078.15	Cttn	0.490634
M2	ENSMUSG00000055200.7	Sertad3	0.473357
M2	ENSMUSG00000030188.12	Magohb	0.465604
M2	ENSMUSG00000086782.2	E130102H24Rik	0.451812
M2	ENSMUSG00000087165.7	2010001A14Rik	0.444017
M2	ENSMUSG00000040010.10	Slc7a5	0.435318
M2	ENSMUSG00000067370.4	B3galt4	0.433528
M2	ENSMUSG00000087385.8	Frg2f1	0.432383
M2	ENSMUSG00000032314.14	Etfa	0.420993
M2	ENSMUSG00000048616.4	Nog	0.410221
M2	ENSMUSG00000018166.8	Erbb3	0.403247
M2	ENSMUSG00000058567.6	Gm2531	0.374345
M2	ENSMUSG00000079018.10	Ly6c1	0.368252
M2	ENSMUSG00000031755.6	Bbs2	0.36192
M2	ENSMUSG00000113250.1	Gm48585	0.334707
M2	ENSMUSG00000026409.14	Pfkfb2	0.309169
M2	ENSMUSG00000107021.1	Gm42853	0.295445
M2	ENSMUSG00000025069.15	Gsto2	0.284108
M2	ENSMUSG00000020892.10	Aloxe3	0.25477
M2	ENSMUSG00000028680.14	Plk3	0.226104
M2	ENSMUSG00000085204.1	Gm15327	0.193085
M2	ENSMUSG00000019868.16	Vta1	0.155183
M2	ENSMUSG00000087259.7	2610035D17Rik	0.143818
M2	ENSMUSG00000102570.1	Gm37968	0.134075
M2	ENSMUSG00000021066.9	Atl1	0.111589
M3	ENSMUSG00000021342.14	Prl	21.0235
M3	ENSMUSG00000026247.13	Ecel1	20.1248
M3	ENSMUSG00000036523.16	Greb1	19.1129
M3	ENSMUSG00000046523.5	Kctd4	16.8135
M3	ENSMUSG00000018339.11	Gpx3	16.2186
M3	ENSMUSG00000020715.9	Ern1	15.6941
M3	ENSMUSG00000109203.1	Gm32849	14.6985
M3	ENSMUSG00000030223.14	Ptpro	14.5999
M3	ENSMUSG00000045038.14	Prkce	14.4567
M3	ENSMUSG00000021700.10	Rab3c	14.4562
M3	ENSMUSG00000042607.15	Asb4	14.309
M3	ENSMUSG00000044156.14	Hepacam2	13.5833
M3	ENSMUSG00000027902.8	Chil6	12.5624
M3	ENSMUSG00000048385.9	Scrt1	12.3578
M3	ENSMUSG00000034488.14	Edil3	12.0416
M3	ENSMUSG00000031517.8	Gpm6a	11.6801
M3	ENSMUSG00000030329.11	Pianp	11.5823
M3	ENSMUSG00000026312.17	Cdh7	11.3989
M3	ENSMUSG00000071553.10	Cpa2	11.3219
M3	ENSMUSG00000049100.15	Pcdh10	11.1942
M3	ENSMUSG00000017167.6	Cntnap1	11.0716
M3	ENSMUSG00000100009.6	Gm7967	10.9366
M3	ENSMUSG00000049097.9	Ankrd34a	10.6896
M3	ENSMUSG00000042225.3	Ammecr1	10.5859
M3	ENSMUSG00000043639.15	Rbm20	10.2026
M3	ENSMUSG00000060586.11	H2-Eb1	10.19
M3	ENSMUSG00000019851.8	Perp	10.1859
M3	ENSMUSG00000028970.9	Abcb1b	10.1837
M3	ENSMUSG00000030409.15	Dmpk	9.94406
M3	ENSMUSG00000073209.4	Klf14	9.87852
M3	ENSMUSG00000051537.9	Gm5124	9.75003
M3	ENSMUSG00000052934.14	Fbxo31	9.63401
M3	ENSMUSG00000000560.9	Gabra2	9.56679
M3	ENSMUSG00000111443.1	Gm46123	9.42567
M3	ENSMUSG00000029348.11	Asphd2	9.39535
M3	ENSMUSG00000018648.15	Dusp14	8.73835
M3	ENSMUSG00000033618.7	Map3k13	8.33887
M3	ENSMUSG00000030513.14	Pcsk6	8.12619
M3	ENSMUSG00000050138.8	Kcnk12	8.09085
M3	ENSMUSG00000014776.7	Nol3	8.04428
M3	ENSMUSG00000030500.6	Slc17a6	7.65554
M3	ENSMUSG00000073478.6	D730003I15Rik	7.5822
M3	ENSMUSG00000061232.16	H2-K1	7.41672
M3	ENSMUSG00000057322.12	Rpl38	7.29525
M3	ENSMUSG00000060802.8	B2m	7.21156
M3	ENSMUSG00000029135.10	Fosl2	7.14248
M3	ENSMUSG00000073421.6	H2-Ab1	6.97097
M3	ENSMUSG00000026834.13	Acvr1c	6.96376
M3	ENSMUSG00000024907.7	Gal	6.78069
M3	ENSMUSG00000022309.9	Angpt1	6.41805
M3	ENSMUSG00000028860.13	Sytl1	6.18956
M3	ENSMUSG00000036594.15	H2-Aa	6.0732
M3	ENSMUSG00000020524.16	Gria1	6.00472
M3	ENSMUSG00000003279.17	Dlgap1	5.81691
M3	ENSMUSG00000026826.13	Nr4a2	5.62683
M3	ENSMUSG00000021613.9	Hapln1	5.57358
M3	ENSMUSG00000033849.3	B3galt2	5.56422
M3	ENSMUSG00000033427.14	Upb1	5.46603
M3	ENSMUSG00000026787.3	Gad2	5.23322
M3	ENSMUSG00000030731.13	Syt3	5.14049
M3	ENSMUSG00000053317.11	Sec61b	5.0067
M3	ENSMUSG00000023034.7	Nr4a1	4.82293
M3	ENSMUSG00000085609.1	1700016P03Rik	4.75704
M3	ENSMUSG00000019235.9	Rps6kl1	4.58529
M3	ENSMUSG00000024610.15	Cd74	4.34383
M3	ENSMUSG00000052837.6	Junb	4.23566
M3	ENSMUSG00000078700.10	D030028A08Rik	4.12885
M3	ENSMUSG00000086425.7	F730016J06Rik	4.10649
M3	ENSMUSG00000003545.3	Fosb	4.05534
M3	ENSMUSG00000029659.16	Medag	4.02049
M3	ENSMUSG00000038418.7	Egr1	3.95153
M3	ENSMUSG00000032515.8	Csrnp1	3.90017
M3	ENSMUSG00000053560.4	Ier2	3.74453
M3	ENSMUSG00000087278.1	A930006I01Rik	3.74081
M3	ENSMUSG00000085492.7	Trmt61b	3.68854
M3	ENSMUSG00000037887.11	Dusp8	3.68501
M3	ENSMUSG00000073565.5	Prr16	3.58038
M3	ENSMUSG00000090002.1	Gm16006	3.4635
M3	ENSMUSG00000024190.7	Dusp1	3.42311
M3	ENSMUSG00000028125.14	Abca4	3.3953
M3	ENSMUSG00000003355.7	Fkbp11	3.3943
M3	ENSMUSG00000058443.5	Rpl10-ps3	3.38342
M3	ENSMUSG00000056296.17	Synpr	3.32673
M3	ENSMUSG00000044033.16	Ccdc141	3.16733
M3	ENSMUSG00000086363.7	A330102I10Rik	3.14739
M3	ENSMUSG00000017801.15	Mlx	3.13764
M3	ENSMUSG00000024338.15	Psmb8	3.13156
M3	ENSMUSG00000044349.15	Snhg11	2.97616
M3	ENSMUSG00000044533.15	Rps2	2.912
M3	ENSMUSG00000028341.9	Nr4a3	2.89207
M3	ENSMUSG00000089706.7	B230216N24Rik	2.88839
M3	ENSMUSG00000118310.1	AC124169.1	2.83943
M3	ENSMUSG00000032436.17	Cmtm7	2.60542
M3	ENSMUSG00000040511.14	Pvr	2.5848
M3	ENSMUSG00000020423.6	Btg2	2.5462
M3	ENSMUSG00000044024.16	Rell2	2.46468
M3	ENSMUSG00000030873.9	Scnn1b	2.44954
M3	ENSMUSG00000041794.13	Myrip	2.39832
M3	ENSMUSG00000109370.1	Gm44675	2.19748
M3	ENSMUSG00000092090.2	Gm3294	2.18185
M3	ENSMUSG00000015312.9	Gadd45b	2.15296
M3	ENSMUSG00000020364.14	Zfp354a	2.05822
M3	ENSMUSG00000096727.3	Psmb9	2.05065
M3	ENSMUSG00000105753.1	Gm43847	2.03525
M3	ENSMUSG00000021250.13	Fos	1.84682
M3	ENSMUSG00000085085.2	1700086P04Rik	1.84035
M3	ENSMUSG00000042097.17	Zfp239	1.79411
M3	ENSMUSG00000105814.1	Mir703	1.79265
M3	ENSMUSG00000060950.12	Trmt61a	1.75468
M3	ENSMUSG00000031872.14	Bean1	1.6907
M3	ENSMUSG00000064065.15	Ipcef1	1.40783
M3	ENSMUSG00000029161.7	Cgref1	1.39397
M3	ENSMUSG00000069516.8	Lyz2	1.19518
M3	ENSMUSG00000028459.11	Cd72	1.16772
M3	ENSMUSG00000056501.3	Cebpb	1.1213
M3	ENSMUSG00000091971.3	Hspa1a	1.0353
M3	ENSMUSG00000050315.14	Synpo2	0.97781
M3	ENSMUSG00000025981.13	Coq10b	0.919673
M3	ENSMUSG00000034640.9	Tiparp	0.902647
M3	ENSMUSG00000055733.6	Nap1l3	0.842202
M3	ENSMUSG00000082879.1	Gm13525	0.699269
M3	ENSMUSG00000049892.7	Rasd1	0.638667
M3	ENSMUSG00000102197.1	Gm38170	0.634849
M3	ENSMUSG00000104764.1	Gm43066	0.582829
M3	ENSMUSG00000033730.4	Egr3	0.568762
M3	ENSMUSG00000003824.12	Syce2	0.518418
M3	ENSMUSG00000074634.12	Tmem267	0.501476
M3	ENSMUSG00000039313.14	Minar1	0.476024
M3	ENSMUSG00000107148.1	Gm42888	0.426578
M3	ENSMUSG00000048758.14	Rpl29	0.371461
M3	ENSMUSG00000025498.15	Irf7	0.365597
M3	ENSMUSG00000047098.18	Rnf31	0.354752
M3	ENSMUSG00000103808.1	Gm37060	0.322425
M3	ENSMUSG00000048022.11	Tmem229a	0.316587
M3	ENSMUSG00000091956.2	C2cd4b	0.314925
M3	ENSMUSG00000051236.13	Msrb3	0.240199
M3	ENSMUSG00000024871.11	Doc2g	0.17351
M3	ENSMUSG00000040521.11	Tsfm	0.170849
M3	ENSMUSG00000063838.6	Cdc42ep5	0.149803
M3	ENSMUSG00000022899.9	Slc15a2	0.115983
M4	ENSMUSG00000000031.16	H19	13.0589
M4	ENSMUSG00000009687.14	Fxyd5	12.9496
M4	ENSMUSG00000066113.16	Adamtsl1	12.4405
M4	ENSMUSG00000026193.15	Fn1	12.3549
M4	ENSMUSG00000017493.12	Igfbp4	11.6416
M4	ENSMUSG00000040055.9	Gjb6	11.1555
M4	ENSMUSG00000098557.1	Kctd12	11.0355
M4	ENSMUSG00000000753.15	Serpinf1	11.0182
M4	ENSMUSG00000020053.18	Igf1	10.5024
M4	ENSMUSG00000026674.9	Ddr2	10.4103
M4	ENSMUSG00000068196.5	Col8a1	10.1986
M4	ENSMUSG00000006205.13	Htra1	10.0876
M4	ENSMUSG00000030218.2	Mgp	9.96437
M4	ENSMUSG00000056174.8	Col8a2	9.79506
M4	ENSMUSG00000036596.6	Cpz	9.6501
M4	ENSMUSG00000020241.13	Col6a2	9.51597
M4	ENSMUSG00000030351.5	Tspan11	9.49521
M4	ENSMUSG00000030116.14	Mfap5	9.35273
M4	ENSMUSG00000037362.8	Ccn3	9.28709
M4	ENSMUSG00000037625.7	Cldn11	9.22169
M4	ENSMUSG00000017897.18	Eya2	9.18218
M4	ENSMUSG00000023885.9	Thbs2	9.17201
M4	ENSMUSG00000026051.8	1500015O10Rik	9.05585
M4	ENSMUSG00000035493.10	Tgfbi	8.84199
M4	ENSMUSG00000032024.10	Clmp	8.74053
M4	ENSMUSG00000029096.15	Htra3	8.40029
M4	ENSMUSG00000041120.6	Nbl1	8.39042
M4	ENSMUSG00000057098.14	Ebf1	8.23456
M4	ENSMUSG00000033208.7	S100b	8.23218
M4	ENSMUSG00000031673.6	Cdh11	8.01744
M4	ENSMUSG00000055538.7	Zcchc24	7.94357
M4	ENSMUSG00000027339.15	Rassf2	7.76292
M4	ENSMUSG00000026904.17	Slc4a10	7.74475
M4	ENSMUSG00000050295.4	Foxc1	7.69391
M4	ENSMUSG00000025776.13	Crispld1	7.59581
M4	ENSMUSG00000022371.16	Col14a1	7.35365
M4	ENSMUSG00000022893.14	Adamts1	7.34325
M4	ENSMUSG00000039476.13	Prrx2	7.33994
M4	ENSMUSG00000010122.14	Slc47a1	7.19951
M4	ENSMUSG00000005611.15	Mrvi1	7.19428
M4	ENSMUSG00000027408.7	Cpxm1	6.94474
M4	ENSMUSG00000022687.12	Boc	6.7823
M4	ENSMUSG00000023243.9	Kcnk5	6.44159
M4	ENSMUSG00000028517.8	Plpp3	6.29511
M4	ENSMUSG00000037762.6	Slc16a9	6.18253
M4	ENSMUSG00000052957.8	Gas1	5.91095
M4	ENSMUSG00000042436.12	Mfap4	5.57016
M4	ENSMUSG00000021390.6	Ogn	5.53867
M4	ENSMUSG00000036545.8	Adamts2	5.33503
M4	ENSMUSG00000021838.17	Samd4	5.21456
M4	ENSMUSG00000021136.13	Smoc1	5.2136
M4	ENSMUSG00000056481.7	Cd248	4.75308
M4	ENSMUSG00000046618.7	Olfml2a	4.62764
M4	ENSMUSG00000023046.6	Igfbp6	4.55319
M4	ENSMUSG00000032492.14	Pth1r	4.32953
M4	ENSMUSG00000022206.7	Npr3	4.0079
M4	ENSMUSG00000018217.12	Pmp22	3.73105
M4	ENSMUSG00000029675.12	Eln	3.66282
M4	ENSMUSG00000056054.9	S100a8	2.92536
M4	ENSMUSG00000036634.15	Mag	2.75953
M4	ENSMUSG00000022324.15	Matn2	2.67964
M4	ENSMUSG00000027463.14	Slc52a3	2.45694
M4	ENSMUSG00000102562.1	Gm37694	2.44122
M4	ENSMUSG00000075270.11	Pde11a	2.39704
M4	ENSMUSG00000066258.13	Trim12a	2.31602
M4	ENSMUSG00000056569.10	Mpz	2.31397
M4	ENSMUSG00000057969.15	Sema3b	2.26107
M4	ENSMUSG00000029163.9	Emilin1	2.23081
M4	ENSMUSG00000003617.16	Cp	2.18478
M4	ENSMUSG00000085705.1	Gm16046	2.10062
M4	ENSMUSG00000031425.15	Plp1	2.05288
M4	ENSMUSG00000031775.5	Pllp	1.97118
M4	ENSMUSG00000027276.7	Jag1	1.94754
M4	ENSMUSG00000001870.16	Ltbp1	1.93418
M4	ENSMUSG00000043924.16	Ncmap	1.87691
M4	ENSMUSG00000015090.13	Ptgds	1.59957
M4	ENSMUSG00000027375.14	Mal	1.4575
M4	ENSMUSG00000003032.8	Klf4	1.44264
M4	ENSMUSG00000028464.16	Tpm2	1.40528
M4	ENSMUSG00000041607.17	Mbp	1.36308
M4	ENSMUSG00000035783.9	Acta2	1.29343
M4	ENSMUSG00000032902.1	Slc16a1	1.09634
M4	ENSMUSG00000024011.17	Pi16	1.09602
M4	ENSMUSG00000037679.9	Inf2	1.02099
M4	ENSMUSG00000041836.10	Ptpre	1.00025
M4	ENSMUSG00000049904.7	Tmem17	0.896988
M4	ENSMUSG00000035697.14	Arhgap45	0.789245
M4	ENSMUSG00000039997.16	Ifi203	0.71221
M4	ENSMUSG00000004791.7	Pgf	0.708582
M4	ENSMUSG00000039883.5	Lrrc17	0.542175
M4	ENSMUSG00000020641.16	Rsad2	0.471656
M4	ENSMUSG00000030711.16	Sult1a1	0.448092
M4	ENSMUSG00000028176.11	Lrrc7	0.42004
M4	ENSMUSG00000024899.7	Papss2	0.372162
M4	ENSMUSG00000009281.6	Rarres2	0.327465
M4	ENSMUSG00000004473.10	Clec11a	0.320228
M4	ENSMUSG00000022323.11	Rida	0.300742
M4	ENSMUSG00000079547.4	H2-DMb1	0.284381
M4	ENSMUSG00000005413.8	Hmox1	0.248244
M4	ENSMUSG00000021876.15	Rnase4	0.200136
M4	ENSMUSG00000028800.15	Hdac1	0.153648
M4	ENSMUSG00000037656.9	Slc20a2	0.118299
M5	ENSMUSG00000022871.13	Fetub	8.01969
M5	ENSMUSG00000040856.17	Dlk1	7.59651
M5	ENSMUSG00000037071.3	Scd1	7.47263
M5	ENSMUSG00000026989.5	Dapl1	7.15342
M5	ENSMUSG00000024526.9	Cidea	6.59909
M5	ENSMUSG00000040147.14	Maob	6.11084
M5	ENSMUSG00000024222.17	Fkbp5	5.99783
M5	ENSMUSG00000031762.7	Mt2	5.97123
M5	ENSMUSG00000021587.5	Pcsk1	5.97079
M5	ENSMUSG00000030307.8	Slc6a11	5.72362
M5	ENSMUSG00000019888.16	Mgat4c	5.12572
M5	ENSMUSG00000037960.11	Card19	4.90563
M5	ENSMUSG00000086272.1	BC039966	4.46356
M5	ENSMUSG00000022094.15	Slc39a14	4.40464
M5	ENSMUSG00000023019.12	Gpd1	4.40319
M5	ENSMUSG00000041654.15	Slc39a11	3.90711
M5	ENSMUSG00000066170.7	E230001N04Rik	3.90403
M5	ENSMUSG00000041046.7	Ramp3	3.8721
M5	ENSMUSG00000023153.9	Tmem52	3.83341
M5	ENSMUSG00000027313.3	Chac1	3.55489
M5	ENSMUSG00000029544.16	Cabp1	3.5529
M5	ENSMUSG00000074782.3	4833422C13Rik	3.51195
M5	ENSMUSG00000035561.5	Aldh1b1	3.30029
M5	ENSMUSG00000078787.9	Cyp2t4	3.25546
M5	ENSMUSG00000035441.14	Myo1d	3.13778
M5	ENSMUSG00000032802.8	Srxn1	3.06055
M5	ENSMUSG00000025407.7	Gli1	3.06008
M5	ENSMUSG00000091002.2	Tcerg1l	3.05031
M5	ENSMUSG00000074259.10	Gramd2	3.00781
M5	ENSMUSG00000059479.7	B3gnt8	2.99569
M5	ENSMUSG00000067279.3	Ppp1r3c	2.93725
M5	ENSMUSG00000066687.5	Zbtb16	2.90894
M5	ENSMUSG00000021750.15	Fam107a	2.8823
M5	ENSMUSG00000026049.11	Tex30	2.85833
M5	ENSMUSG00000055978.5	Fut2	2.44599
M5	ENSMUSG00000026249.10	Serpine2	2.44019
M5	ENSMUSG00000020656.16	Grhl1	2.32799
M5	ENSMUSG00000117634.1	AC090479.2	2.30757
M5	ENSMUSG00000069045.11	Ddx3y	2.29952
M5	ENSMUSG00000022296.9	Baalc	2.28573
M5	ENSMUSG00000032818.16	Loxhd1	2.26528
M5	ENSMUSG00000026385.16	Dbi	2.23032
M5	ENSMUSG00000030830.18	Itgal	2.18747
M5	ENSMUSG00000022639.14	Dubr	2.11499
M5	ENSMUSG00000022861.17	Dgkg	1.9415
M5	ENSMUSG00000004328.15	Hif3a	1.85038
M5	ENSMUSG00000039851.11	4932438H23Rik	1.84894
M5	ENSMUSG00000020848.7	Doc2b	1.80133
M5	ENSMUSG00000008932.9	Slc1a7	1.75721
M5	ENSMUSG00000051747.14	Ttn	1.72415
M5	ENSMUSG00000100916.3	Lhb	1.65756
M5	ENSMUSG00000028480.14	Glipr2	1.64414
M5	ENSMUSG00000026167.14	Wnt10a	1.63313
M5	ENSMUSG00000103469.1	Gm9910	1.59355
M5	ENSMUSG00000047501.3	Cldn4	1.42956
M5	ENSMUSG00000074071.11	Fam169b	1.4011
M5	ENSMUSG00000030087.11	Klf15	1.38263
M5	ENSMUSG00000036330.12	Slc18a1	1.28147
M5	ENSMUSG00000029304.14	Spp1	1.25433
M5	ENSMUSG00000020427.11	Igfbp3	1.20894
M5	ENSMUSG00000023067.14	Cdkn1a	1.07564
M5	ENSMUSG00000042254.14	Cilp	1.05613
M5	ENSMUSG00000030643.14	Rab30	0.976127
M5	ENSMUSG00000046733.7	Gprc5a	0.949359
M5	ENSMUSG00000050824.12	Sstr5	0.839015
M5	ENSMUSG00000036816.4	Atoh7	0.823251
M5	ENSMUSG00000035615.12	Frmpd1	0.801536
M5	ENSMUSG00000024867.14	Pip5k1b	0.797831
M5	ENSMUSG00000115317.1	Gm32618	0.774631
M5	ENSMUSG00000027525.17	Phactr3	0.760035
M5	ENSMUSG00000039903.17	Eva1c	0.699983
M5	ENSMUSG00000000739.14	Sult5a1	0.671772
M5	ENSMUSG00000019979.12	Apaf1	0.627441
M5	ENSMUSG00000034467.7	Dynlrb2	0.620561
M5	ENSMUSG00000030340.16	Scnn1a	0.530938
M5	ENSMUSG00000085772.7	D630024D03Rik	0.51548
M5	ENSMUSG00000060477.14	Irak2	0.302534
M5	ENSMUSG00000038151.13	Prdm1	0.293854
M6	ENSMUSG00000031543.18	Ank1	11.0725
M6	ENSMUSG00000036046.14	5031439G07Rik	11.0415
M6	ENSMUSG00000028082.13	Sh3d19	9.69663
M6	ENSMUSG00000059974.10	Ntm	9.21042
M6	ENSMUSG00000078185.3	Chml	9.15397
M6	ENSMUSG00000032313.11	Tmem266	8.53225
M6	ENSMUSG00000111977.1	Gm47163	8.48401
M6	ENSMUSG00000004043.14	Stat5a	7.91455
M6	ENSMUSG00000035226.5	Rims4	7.8941
M6	ENSMUSG00000048015.4	Neurod4	7.81486
M6	ENSMUSG00000042401.7	Crtac1	7.78652
M6	ENSMUSG00000060402.7	Chst8	7.68224
M6	ENSMUSG00000034612.7	Chst11	7.54664
M6	ENSMUSG00000031870.16	Pgr	7.51273
M6	ENSMUSG00000028199.18	Cryz	7.40021
M6	ENSMUSG00000021453.2	Gadd45g	7.03638
M6	ENSMUSG00000058254.12	Tspan7	6.92679
M6	ENSMUSG00000051159.16	Cited1	6.5154
M6	ENSMUSG00000070644.13	Etnk2	6.255
M6	ENSMUSG00000063568.11	Jazf1	6.20285
M6	ENSMUSG00000033149.17	Phldb2	6.15912
M6	ENSMUSG00000034755.18	Pcdh11x	6.13305
M6	ENSMUSG00000019990.15	Pde7b	6.00121
M6	ENSMUSG00000027965.15	Olfm3	5.7023
M6	ENSMUSG00000038602.7	Slc35f1	5.69657
M6	ENSMUSG00000027230.9	Creb3l1	5.16675
M6	ENSMUSG00000094832.1	Gm21846	4.83472
M6	ENSMUSG00000032262.13	Elovl4	4.57701
M6	ENSMUSG00000042282.4	Gucy2f	4.54653
M6	ENSMUSG00000033307.7	Mif	4.42978
M6	ENSMUSG00000117546.1	AC154542.1	4.32308
M6	ENSMUSG00000032265.14	Tent5a	4.31781
M6	ENSMUSG00000033590.8	Myo5c	4.00532
M6	ENSMUSG00000020473.13	Aebp1	3.94757
M6	ENSMUSG00000066842.18	Hmcn1	3.86871
M6	ENSMUSG00000025318.13	Jph3	3.83529
M6	ENSMUSG00000023809.10	Rps6ka2	3.79872
M6	ENSMUSG00000086503.4	Xist	3.69834
M6	ENSMUSG00000039910.10	Cited2	3.33638
M6	ENSMUSG00000117901.1	AC109619.1	3.1516
M6	ENSMUSG00000033214.10	Slitrk5	2.82666
M6	ENSMUSG00000070462.4	Tlnrd1	2.82515
M6	ENSMUSG00000050520.4	Cldn8	2.69124
M6	ENSMUSG00000001313.12	Rnd2	2.65078
M6	ENSMUSG00000029061.2	Mmp23	2.53769
M6	ENSMUSG00000048540.8	Nhlh2	2.44484
M6	ENSMUSG00000046719.7	Nxph3	2.29102
M6	ENSMUSG00000040690.15	Col16a1	2.15123
M6	ENSMUSG00000074923.10	Pak6	2.12421
M6	ENSMUSG00000049336.16	Tenm2	2.02159
M6	ENSMUSG00000079598.3	Clec2l	1.85439
M6	ENSMUSG00000071604.5	Fam189a2	1.79842
M6	ENSMUSG00000042745.9	Id1	1.63265
M6	ENSMUSG00000007872.3	Id3	1.61782
M6	ENSMUSG00000036334.12	Igsf10	1.59085
M6	ENSMUSG00000022176.11	Rem2	1.57205
M6	ENSMUSG00000048482.14	Bdnf	1.32714
M6	ENSMUSG00000064899.1	Snord118	1.32186
M6	ENSMUSG00000046314.16	Stxbp6	1.28377
M6	ENSMUSG00000085156.7	Snhg15	1.2644
M6	ENSMUSG00000086567.1	Gm2830	1.14434
M6	ENSMUSG00000041774.16	Ydjc	1.14201
M6	ENSMUSG00000031451.6	Gas6	1.07626
M6	ENSMUSG00000054072.12	Iigp1	0.969681
M6	ENSMUSG00000017144.8	Rnd3	0.870205
M6	ENSMUSG00000037169.15	Mycn	0.839571
M6	ENSMUSG00000032548.14	Slco2a1	0.807704
M6	ENSMUSG00000088252.1	Snord13	0.687865
M6	ENSMUSG00000105199.1	Gm43581	0.566791
M6	ENSMUSG00000035021.13	Baz1a	0.541875
M6	ENSMUSG00000003429.11	Rps11	0.492722
M6	ENSMUSG00000096768.7	Gm47283	0.397017
M6	ENSMUSG00000027593.15	Raly	0.389763
M6	ENSMUSG00000107756.1	Gm44164	0.36896
M6	ENSMUSG00000004110.16	Cacna1e	0.367539
M6	ENSMUSG00000001983.7	Taco1	0.276619
M7	ENSMUSG00000020914.17	Top2a	16.7565
M7	ENSMUSG00000031004.8	Mki67	14.7782
M7	ENSMUSG00000023505.13	Cdca3	13.64
M7	ENSMUSG00000026605.14	Cenpf	13.318
M7	ENSMUSG00000038943.16	Prc1	12.578
M7	ENSMUSG00000005233.16	Spc25	12.4041
M7	ENSMUSG00000040204.6	Pclaf	12.1096
M7	ENSMUSG00000001403.13	Ube2c	11.69
M7	ENSMUSG00000027469.16	Tpx2	11.1506
M7	ENSMUSG00000001517.14	Foxm1	10.9647
M7	ENSMUSG00000006398.15	Cdc20	10.7657
M7	ENSMUSG00000020808.3	Pimreg	10.6332
M7	ENSMUSG00000036223.16	Ska1	10.5315
M7	ENSMUSG00000038379.15	Ttk	10.445
M7	ENSMUSG00000027306.15	Nusap1	10.3354
M7	ENSMUSG00000048922.18	Cdca2	9.78684
M7	ENSMUSG00000027331.15	Knstrn	9.39733
M7	ENSMUSG00000036768.6	Kif15	9.31307
M7	ENSMUSG00000042489.15	Clspn	9.10761
M7	ENSMUSG00000032254.10	Kif23	9.10426
M7	ENSMUSG00000028873.16	Cdca8	8.55579
M7	ENSMUSG00000027715.9	Ccna2	8.45728
M7	ENSMUSG00000045328.11	Cenpe	8.40481
M7	ENSMUSG00000015880.13	Ncapg	8.40381
M7	ENSMUSG00000017716.15	Birc5	8.066
M7	ENSMUSG00000022033.9	Pbk	7.9474
M7	ENSMUSG00000033952.14	Aspm	7.90688
M7	ENSMUSG00000029687.16	Ezh2	7.89922
M7	ENSMUSG00000074476.6	Spc24	7.66244
M7	ENSMUSG00000030867.7	Plk1	7.66198
M7	ENSMUSG00000068101.11	Cenpm	7.61963
M7	ENSMUSG00000002835.9	Chaf1a	7.59826
M7	ENSMUSG00000041431.16	Ccnb1	7.58605
M7	ENSMUSG00000032783.9	Troap	7.28311
M7	ENSMUSG00000041498.13	Kif14	7.11777
M7	ENSMUSG00000027490.17	E2f1	6.78358
M7	ENSMUSG00000041859.10	Mcm3	6.55854
M7	ENSMUSG00000041064.13	Pif1	6.52206
M7	ENSMUSG00000019942.13	Cdk1	6.4978
M7	ENSMUSG00000047534.17	Mis18bp1	6.21944
M7	ENSMUSG00000029177.9	Cenpa	6.0054
M7	ENSMUSG00000072082.7	Ccnf	5.99512
M7	ENSMUSG00000020649.11	Rrm2	5.93489
M7	ENSMUSG00000005410.6	Mcm5	5.90726
M7	ENSMUSG00000037474.13	Dtl	5.7311
M7	ENSMUSG00000026355.11	Mcm6	5.5666
M7	ENSMUSG00000007080.14	Pole	4.67019
M7	ENSMUSG00000024795.11	Kif20b	4.12258
M7	ENSMUSG00000050410.15	Tcf19	4.08376
M7	ENSMUSG00000024301.10	Kifc5b	4.0571
M7	ENSMUSG00000058290.4	Espl1	3.68836
M7	ENSMUSG00000041219.14	Arhgap11a	3.66196
M7	ENSMUSG00000045273.8	Cenph	3.49613
M7	ENSMUSG00000075266.5	Cenpw	3.33327
M7	ENSMUSG00000020330.16	Hmmr	3.06838
M7	ENSMUSG00000041406.14	BC055324	2.92214
M7	ENSMUSG00000029910.14	Mad2l1	2.72182
M7	ENSMUSG00000001053.15	N4bp3	2.56755
M7	ENSMUSG00000002297.16	Dbf4	2.46621
M7	ENSMUSG00000074802.11	Gas2l3	2.42839
M7	ENSMUSG00000024534.15	Sncaip	2.2888
M7	ENSMUSG00000025912.16	Mybl1	2.27723
M7	ENSMUSG00000020185.16	E2f7	2.16936
M7	ENSMUSG00000072437.4	Nanos1	1.83884
M7	ENSMUSG00000027635.15	Dsn1	1.67372
M7	ENSMUSG00000040658.7	Dnph1	1.14065
M7	ENSMUSG00000023915.5	Tnfrsf21	0.501857
M7	ENSMUSG00000023009.14	Nckap5l	0.360549
M7	ENSMUSG00000105161.1	Gm42595	0.187821
M7	ENSMUSG00000009545.14	Kcnq1	0.166477
M7	ENSMUSG00000029366.10	Dck	0.166474
M7	ENSMUSG00000054162.15	Spock3	0.161391
M7	ENSMUSG00000037325.10	Bbs7	0.117123
M7	ENSMUSG00000065259.1	Snora30	0.0818875
M8	ENSMUSG00000063564.13	Col23a1	11.4584
M8	ENSMUSG00000034810.7	Scn7a	10.4164
M8	ENSMUSG00000058897.17	Col25a1	10.2307
M8	ENSMUSG00000038526.14	Car14	9.4107
M8	ENSMUSG00000000247.11	Lhx2	8.99391
M8	ENSMUSG00000058806.14	Col13a1	8.92042
M8	ENSMUSG00000018604.18	Tbx3	8.90475
M8	ENSMUSG00000021848.16	Otx2	8.85542
M8	ENSMUSG00000038668.14	Lpar1	8.84954
M8	ENSMUSG00000087516.7	Tbx3os1	8.1301
M8	ENSMUSG00000105011.1	Gm43210	8.05788
M8	ENSMUSG00000024518.4	Rax	7.93713
M8	ENSMUSG00000002274.13	Metrn	7.83601
M8	ENSMUSG00000074505.5	Fat3	7.47135
M8	ENSMUSG00000037727.6	Avp	7.20194
M8	ENSMUSG00000055653.13	Gpc3	7.08775
M8	ENSMUSG00000021732.14	Fgf10	6.58708
M8	ENSMUSG00000041828.15	Abca8a	6.25308
M8	ENSMUSG00000052821.3	Cysltr1	6.23898
M8	ENSMUSG00000060961.14	Slc4a4	6.18682
M8	ENSMUSG00000036446.5	Lum	5.77422
M8	ENSMUSG00000030495.12	Slc7a10	5.64221
M8	ENSMUSG00000052353.13	Cemip	5.61203
M8	ENSMUSG00000028838.11	Extl1	4.81369
M8	ENSMUSG00000001986.16	Gria3	4.74665
M8	ENSMUSG00000031740.8	Mmp2	4.60879
M8	ENSMUSG00000024827.10	Gldc	4.40929
M8	ENSMUSG00000004655.5	Aqp1	4.38397
M8	ENSMUSG00000022132.15	Cldn10	4.07969
M8	ENSMUSG00000017146.12	Brca1	3.88648
M8	ENSMUSG00000056313.5	Tcim	3.83412
M8	ENSMUSG00000021719.9	Rgs7bp	3.59963
M8	ENSMUSG00000002289.16	Angptl4	3.36379
M8	ENSMUSG00000038156.16	Spon1	2.81667
M8	ENSMUSG00000017412.15	Cacnb4	2.80046
M8	ENSMUSG00000028542.17	Slc6a9	2.7894
M8	ENSMUSG00000063887.13	Nlgn1	2.70863
M8	ENSMUSG00000015852.13	Fcrls	2.67917
M8	ENSMUSG00000058145.16	Adamts17	2.56291
M8	ENSMUSG00000020926.16	Adam11	2.35869
M8	ENSMUSG00000054404.13	Slfn5	2.21956
M8	ENSMUSG00000029797.13	Sspo	2.18886
M8	ENSMUSG00000031075.18	Ano1	2.1439
M8	ENSMUSG00000021364.16	Elovl2	2.06423
M8	ENSMUSG00000002930.6	Ppp1r17	1.90042
M8	ENSMUSG00000047786.12	Lix1	1.89999
M8	ENSMUSG00000022018.7	Rgcc	1.82066
M8	ENSMUSG00000040283.14	Btnl9	1.63032
M8	ENSMUSG00000042190.12	Cmklr1	1.52538
M8	ENSMUSG00000045092.8	S1pr1	1.33811
M8	ENSMUSG00000062257.13	Opcml	1.17615
M8	ENSMUSG00000001131.11	Timp1	1.15073
M8	ENSMUSG00000020681.14	Ace	1.00527
M8	ENSMUSG00000026288.14	Inpp5d	0.897019
M8	ENSMUSG00000025538.15	Sumf2	0.752694
M8	ENSMUSG00000004892.13	Bcan	0.722833
M8	ENSMUSG00000030111.9	A2m	0.710836
M8	ENSMUSG00000024793.14	Tnfrsf25	0.385036
M8	ENSMUSG00000037318.10	Traf3ip3	0.35897
M8	ENSMUSG00000074215.2	Gm10643	0.319081
M8	ENSMUSG00000021209.12	Ppp4r4	0.290219
M8	ENSMUSG00000019876.15	Pkib	0.193107
M8	ENSMUSG00000050022.16	Amz1	0.183788
M8	ENSMUSG00000095325.3	Zfp870	0.156574
M8	ENSMUSG00000106543.1	Gm43378	0.128869
M9	ENSMUSG00000067786.16	Nnat	4.85246
M9	ENSMUSG00000022435.6	Upk3a	4.06417
M9	ENSMUSG00000003411.10	Rab3b	3.72298
M9	ENSMUSG00000056222.15	Spock1	3.30797
M9	ENSMUSG00000027120.6	Fshb	3.12376
M9	ENSMUSG00000062393.13	Dgkk	3.05172
M9	ENSMUSG00000015653.13	Steap2	3.00891
M9	ENSMUSG00000033595.7	Lgi3	3.00411
M9	ENSMUSG00000029236.4	Nmu	2.66584
M9	ENSMUSG00000044172.7	Ptx4	2.60872
M9	ENSMUSG00000062151.13	Unc13c	2.60667
M9	ENSMUSG00000087651.3	1500009L16Rik	2.53069
M9	ENSMUSG00000045036.15	Tmem232	2.41465
M9	ENSMUSG00000060429.12	Sntb1	2.38097
M9	ENSMUSG00000093394.1	AC117700.1	2.25324
M9	ENSMUSG00000066197.5	Gpr139	2.19154
M9	ENSMUSG00000078532.9	Nkain1	2.11819
M9	ENSMUSG00000032796.8	Lama1	2.09773
M9	ENSMUSG00000021070.6	Bdkrb2	2.08878
M9	ENSMUSG00000005124.10	Ccn4	2.08577
M9	ENSMUSG00000038530.11	Rgs4	1.92885
M9	ENSMUSG00000038903.13	Ccdc68	1.78953
M9	ENSMUSG00000020183.11	Cpm	1.61226
M9	ENSMUSG00000029602.11	Rasal1	1.54169
M9	ENSMUSG00000031465.6	Angpt2	1.5388
M9	ENSMUSG00000034706.16	Dnaic2	1.5268
M9	ENSMUSG00000020566.19	Atp6v1c2	1.521
M9	ENSMUSG00000041831.16	Sytl3	1.51961
M9	ENSMUSG00000039546.9	Ajap1	1.43503
M9	ENSMUSG00000115969.1	Gm46519	1.40794
M9	ENSMUSG00000034161.8	Scx	1.36896
M9	ENSMUSG00000030098.15	Grip2	1.36468
M9	ENSMUSG00000049939.6	Lrrc4	1.28521
M9	ENSMUSG00000097929.9	Tunar	1.28276
M9	ENSMUSG00000002228.7	Ppm1j	1.25452
M9	ENSMUSG00000035459.18	Stab2	1.02924
M9	ENSMUSG00000019935.16	Slc17a8	0.987474
M9	ENSMUSG00000032014.6	Oaf	0.926071
M9	ENSMUSG00000039977.16	Deup1	0.874585
M9	ENSMUSG00000042918.17	Mamstr	0.85002
M9	ENSMUSG00000017400.10	Stac2	0.845151
M9	ENSMUSG00000015053.14	Gata2	0.834704
M9	ENSMUSG00000023087.15	Noct	0.779493
M9	ENSMUSG00000055471.7	Alk	0.61671
M9	ENSMUSG00000038917.4	3930402G23Rik	0.602477
M9	ENSMUSG00000032715.9	Trib3	0.543399
M9	ENSMUSG00000109257.1	Gm45200	0.48193
