## Supplementary Table 8 for "Postnatal developmental trajectory of sex-biased gene expression in the mouse pituitary gland"

### Sheet: Sheet1
cwFC	genename	celltype
-1	Agtr1a	Lactotropes
-1	Peli2	Lactotropes
-1	Serpine2	Gonadotropes
-1	Pcsk1	Gonadotropes
-1	Phex	Gonadotropes
-1	Unc13c	Gonadotropes
-1	Spock1	Gonadotropes
-1	Dgkk	Gonadotropes
-1	Tmem232	Gonadotropes
-1	Vegfa	Gonadotropes
-1	Galnt16	Somatotropes
-1	Slc6a11	Somatotropes
-1	Gabra4	Somatotropes
-1	5330439M10Rik	Somatotropes
-1	Pcolce2	Somatotropes
-0.938953	Ell2	Lactotropes
-0.906263	Dapp1	Lactotropes
-0.842069	Nnat	Lactotropes
-0.829369	Lama1	Gonadotropes
-0.820987	Galnt18	Lactotropes
-0.820825	Il1r1	Lactotropes
-0.818199	Tacc2	Lactotropes
-0.809915	Spp1	Gonadotropes
-0.797145	Rbbp8	Lactotropes
-0.758354	Gata2	Gonadotropes
-0.752086	Grik3	Lactotropes
-0.735659	Stard5	Lactotropes
-0.727913	Myo1d	Lactotropes
-0.712134	Rftn1	Gonadotropes
-0.704282	Rab3b	Lactotropes
-0.695785	Atp2b4	Lactotropes
-0.682285	Blcap	Lactotropes
-0.657043	Slc39a11	Somatotropes
-0.647721	Wipf1	Lactotropes
-0.633591	Kcnmb4	Lactotropes
-0.625439	Jam3	Lactotropes
-0.608625	Homer2	Lactotropes
-0.60513	Ntrk3	Lactotropes
-0.60456	Mgat4c	Lactotropes
-0.577361	Tgfbr3	Lactotropes
-0.572561	Frmpd1	Gonadotropes
-0.567723	Gh	Lactotropes
-0.56057	Gnb3	Lactotropes
-0.559078	Ror2	Lactotropes
-0.555582	Pde8b	Lactotropes
-0.553404	Grik4	Lactotropes
-0.551974	Tcerg1l	Lactotropes
-0.534353	Itgal	Lactotropes
-0.534353	A2m	Lactotropes
-0.534353	Skap2	Lactotropes
-0.526718	Grb10	Lactotropes
-0.523182	C530008M17Rik	Lactotropes
-0.513281	Chga	Lactotropes
-0.495121	Gpc4	Lactotropes
-0.493097	Pip5k1b	Lactotropes
-0.46426	Fshb	Lactotropes
-0.457743	Pappa2	Lactotropes
-0.444044	Slc24a2	Lactotropes
-0.426018	Adcy2	Lactotropes
-0.421275	Rmst	Lactotropes
-0.406469	Dlk1	Lactotropes
-0.405443	Arhgap26	Lactotropes
-0.394801	Fam189a1	Somatotropes
-0.383402	Tnr	Lactotropes
-0.363142	Erc2	Lactotropes
-0.331154	Car10	Somatotropes
-0.315031	Tmem132b	Somatotropes
-0.310561	Kcnmb2	Lactotropes
-0.310173	Lgr4	Gonadotropes
-0.300987	Entpd3	Somatotropes
-0.285267	Scg2	Gonadotropes
-0.271027	Adcy2	Somatotropes
-0.268905	Kcnmb2	Somatotropes
-0.262743	Car10	Lactotropes
-0.250361	Erc2	Somatotropes
-0.236441	Pappa2	Somatotropes
-0.236325	Sntb1	Gonadotropes
-0.21651	Mtus2	Somatotropes
-0.157302	Ttn	Gonadotropes
-0.146986	Lhfpl2	Gonadotropes
-0.130003	Mt1	Gonadotropes
-0.122996	Fstl4	Gonadotropes
0.0960606	Synpo2	Lactotropes
0.118322	Sh3d19	Lactotropes
0.22303	Robo2	Somatotropes
0.231926	Kcnb2	Somatotropes
0.239053	Pak7	Gonadotropes
0.257393	Cacna1c	Somatotropes
0.263803	Prl	Somatotropes
0.2736	Kcnb2	Gonadotropes
0.276542	Rims4	Somatotropes
0.277496	Cd44	Somatotropes
0.277496	Lck	Somatotropes
0.284559	Olfm3	Somatotropes
0.290785	Adgrb3	Gonadotropes
0.295304	Tenm2	Gonadotropes
0.296944	Tenm2	Somatotropes
0.304899	Chst8	Somatotropes
0.305788	Tmeff2	Somatotropes
0.30824	Cacna1c	Gonadotropes
0.313846	Chst11	Gonadotropes
0.317475	Grm5	Somatotropes
0.320816	Rxfp1	Somatotropes
0.332091	Jazf1	Somatotropes
0.338174	4933406B17Rik	Somatotropes
0.356662	Nrxn3	Somatotropes
0.364223	Pgr	Gonadotropes
0.375945	Dach2	Somatotropes
0.381682	Stxbp6	Somatotropes
0.386934	4930447C04Rik	Somatotropes
0.390963	Dlgap1	Gonadotropes
0.391451	Ecel1	Gonadotropes
0.391821	Dclk1	Somatotropes
0.394199	Phldb2	Somatotropes
0.395667	Pak7	Somatotropes
0.399615	Asic2	Somatotropes
0.402858	Ntm	Somatotropes
0.413029	Rabgap1l	Somatotropes
0.432943	Aff3	Gonadotropes
0.443636	Pip4k2a	Gonadotropes
0.474098	Greb1	Somatotropes
0.50044	Lcorl	Somatotropes
0.502087	Sh3d19	Somatotropes
0.512019	Csrnp3	Somatotropes
0.530079	Chst11	Somatotropes
0.554812	Pgr	Somatotropes
0.561443	Ecel1	Somatotropes
0.580691	Aebp1	Gonadotropes
0.679216	Tspan7	Somatotropes
0.683302	Gadd45g	Lactotropes
0.699475	Folr1	Somatotropes
0.871013	Chl1	Somatotropes
0.90234	Nr4a1	Gonadotropes
0.903939	Synpo2	Somatotropes
0.912013	Cited2	Somatotropes
1	Cdkl4	Lactotropes
1	Asb4	Lactotropes
1	Pcdh10	Lactotropes
1	Abcb1b	Lactotropes
1	E430024P14Rik	Lactotropes
1	Crtac1	Gonadotropes
1	Cacna1f	Gonadotropes
1	Ankrd55	Gonadotropes
